# Helper NLR immune protein NRC3 evolved to evade inhibition by a cyst nematode virulence effector

**DOI:** 10.1101/2024.06.16.598756

**Authors:** Yu Sugihara, Jiorgos Kourelis, Mauricio P. Contreras, Hsuan Pai, Muniyandi Selvaraj, AmirAli Toghani, Claudia Martínez-Anaya, Sophien Kamoun

## Abstract

Parasites can counteract host immunity by suppressing nucleotide binding and leucine-rich repeat (NLR) proteins that function as immune receptors. We previously showed that a cyst nematode virulence effector SPRYSEC15 (SS15) binds and inhibits oligomerisation of helper NLR proteins in the expanded NRC1/2/3 clade by preventing intramolecular rearrangements required for NRC oligomerisation into an activated resistosome. Here we examined the degree to which NRC proteins from multiple Solanaceae species are sensitive to suppression by SS15 and tested hypotheses about adaptive evolution of the binding interface between the SS15 inhibitor and NRC proteins. Whereas all tested orthologs of NRC2 were inhibited by SS15, some natural variants of NRC1 and NRC3 are insensitive to SS15 suppression. Ancestral sequence reconstruction combined with functional assays revealed that NRC3 transitioned from an ancestral suppressed form to an insensitive one over 19 million years ago. Our analyses revealed the evolutionary trajectory of coevolution between a parasite inhibitor and its NLR immune receptor target, identifying key evolutionary transitions in helper NLRs that counteract this inhibition. This work reveals a distinct type of gene-for-gene interaction between parasite or pathogen immunosuppressors and host immune receptors that contrasts with the coevolution between AVR effectors and immune receptors.
