## Supplementary material for "Helper NLR immune protein NRC3 evolved to evade inhibition by a cyst nematode virulence effector": S1-S2 Tables and S1 Data: S1_Data.xlsx

### Sheet: Fig 3C
NRC3	Treatment	Date	Score
NbNRC3	EV	2023-09-28	3
NbNRC3	SS15	2023-09-28	1
NbNRC3^E316K	EV	2023-09-28	3
NbNRC3^E316K	SS15	2023-09-28	2
NbNRC3	EV	2023-09-28	3
NbNRC3	SS15	2023-09-28	0
NbNRC3^E316K	EV	2023-09-28	3
NbNRC3^E316K	SS15	2023-09-28	3
NbNRC3	EV	2023-09-28	3
NbNRC3	SS15	2023-09-28	0
NbNRC3^E316K	EV	2023-09-28	3
NbNRC3^E316K	SS15	2023-09-28	2
NbNRC3	EV	2023-09-28	3
NbNRC3	SS15	2023-09-28	0
NbNRC3^E316K	EV	2023-09-28	3
NbNRC3^E316K	SS15	2023-09-28	3
NbNRC3	EV	2023-09-28	3
NbNRC3	SS15	2023-09-28	0
NbNRC3^E316K	EV	2023-09-28	3
NbNRC3^E316K	SS15	2023-09-28	3
NbNRC3	EV	2023-09-28	2
NbNRC3	SS15	2023-09-28	0
NbNRC3^E316K	EV	2023-09-28	4
NbNRC3^E316K	SS15	2023-09-28	5
CaNRC3	EV	2023-09-28	2
CaNRC3	SS15	2023-09-28	4
CaNRC3^K314E	EV	2023-09-28	5
CaNRC3^K314E	SS15	2023-09-28	1
CaNRC3	EV	2023-09-28	4
CaNRC3	SS15	2023-09-28	4
CaNRC3^K314E	EV	2023-09-28	5
CaNRC3^K314E	SS15	2023-09-28	1
CaNRC3	EV	2023-09-28	4
CaNRC3	SS15	2023-09-28	4
CaNRC3^K314E	EV	2023-09-28	4
CaNRC3^K314E	SS15	2023-09-28	1
CaNRC3	EV	2023-09-28	5
CaNRC3	SS15	2023-09-28	4
CaNRC3^K314E	EV	2023-09-28	5
CaNRC3^K314E	SS15	2023-09-28	1
CaNRC3	EV	2023-09-28	3
CaNRC3	SS15	2023-09-28	2
CaNRC3^K314E	EV	2023-09-28	5
CaNRC3^K314E	SS15	2023-09-28	1
CaNRC3	EV	2023-09-28	4
CaNRC3	SS15	2023-09-28	3
CaNRC3^K314E	EV	2023-09-28	5
CaNRC3^K314E	SS15	2023-09-28	1
StNRC3	EV	2023-09-28	2
StNRC3	SS15	2023-09-28	1
StNRC3^E314K	EV	2023-09-28	5
StNRC3^E314K	SS15	2023-09-28	6
StNRC3	EV	2023-09-28	5
StNRC3	SS15	2023-09-28	1
StNRC3^E314K	EV	2023-09-28	6
StNRC3^E314K	SS15	2023-09-28	5
StNRC3	EV	2023-09-28	4
StNRC3	SS15	2023-09-28	1
StNRC3^E314K	EV	2023-09-28	7
StNRC3^E314K	SS15	2023-09-28	7
StNRC3	EV	2023-09-28	4
StNRC3	SS15	2023-09-28	1
StNRC3^E314K	EV	2023-09-28	4
StNRC3^E314K	SS15	2023-09-28	4
StNRC3	EV	2023-09-28	3
StNRC3	SS15	2023-09-28	2
StNRC3^E314K	EV	2023-09-28	3
StNRC3^E314K	SS15	2023-09-28	3
StNRC3	EV	2023-09-28	4
StNRC3	SS15	2023-09-28	1
StNRC3^E314K	EV	2023-09-28	5
StNRC3^E314K	SS15	2023-09-28	4
SlNRC3	EV	2023-09-28	4
SlNRC3	SS15	2023-09-28	3
SlNRC3^K314E	EV	2023-09-28	4
SlNRC3^K314E	SS15	2023-09-28	3
SlNRC3	EV	2023-09-28	3
SlNRC3	SS15	2023-09-28	3
SlNRC3^K314E	EV	2023-09-28	5
SlNRC3^K314E	SS15	2023-09-28	2
SlNRC3	EV	2023-09-28	5
SlNRC3	SS15	2023-09-28	4
SlNRC3^K314E	EV	2023-09-28	5
SlNRC3^K314E	SS15	2023-09-28	2
SlNRC3	EV	2023-09-28	3
SlNRC3	SS15	2023-09-28	3
SlNRC3^K314E	EV	2023-09-28	7
SlNRC3^K314E	SS15	2023-09-28	3
SlNRC3	EV	2023-09-28	3
SlNRC3	SS15	2023-09-28	3
SlNRC3^K314E	EV	2023-09-28	3
SlNRC3^K314E	SS15	2023-09-28	3
SlNRC3	EV	2023-09-28	4
SlNRC3	SS15	2023-09-28	4
SlNRC3^K314E	EV	2023-09-28	4
SlNRC3^K314E	SS15	2023-09-28	3
NbNRC3	EV	2023-10-05	3
NbNRC3	SS15	2023-10-05	0
NbNRC3^E316K	EV	2023-10-05	2
NbNRC3^E316K	SS15	2023-10-05	2
NbNRC3	EV	2023-10-05	1
NbNRC3	SS15	2023-10-05	1
NbNRC3^E316K	EV	2023-10-05	2
NbNRC3^E316K	SS15	2023-10-05	3
NbNRC3	EV	2023-10-05	2
NbNRC3	SS15	2023-10-05	1
NbNRC3^E316K	EV	2023-10-05	2
NbNRC3^E316K	SS15	2023-10-05	2
NbNRC3	EV	2023-10-05	3
NbNRC3	SS15	2023-10-05	0
NbNRC3^E316K	EV	2023-10-05	3
NbNRC3^E316K	SS15	2023-10-05	3
NbNRC3	EV	2023-10-05	1
NbNRC3	SS15	2023-10-05	0
NbNRC3^E316K	EV	2023-10-05	1
NbNRC3^E316K	SS15	2023-10-05	3
NbNRC3	EV	2023-10-05	2
NbNRC3	SS15	2023-10-05	0
NbNRC3^E316K	EV	2023-10-05	2
NbNRC3^E316K	SS15	2023-10-05	2
CaNRC3	EV	2023-10-05	4
CaNRC3	SS15	2023-10-05	3
CaNRC3^K314E	EV	2023-10-05	3
CaNRC3^K314E	SS15	2023-10-05	2
CaNRC3	EV	2023-10-05	3
CaNRC3	SS15	2023-10-05	3
CaNRC3^K314E	EV	2023-10-05	3
CaNRC3^K314E	SS15	2023-10-05	2
CaNRC3	EV	2023-10-05	4
CaNRC3	SS15	2023-10-05	4
CaNRC3^K314E	EV	2023-10-05	4
CaNRC3^K314E	SS15	2023-10-05	2
CaNRC3	EV	2023-10-05	6
CaNRC3	SS15	2023-10-05	4
CaNRC3^K314E	EV	2023-10-05	4
CaNRC3^K314E	SS15	2023-10-05	1
CaNRC3	EV	2023-10-05	4
CaNRC3	SS15	2023-10-05	4
CaNRC3^K314E	EV	2023-10-05	4
CaNRC3^K314E	SS15	2023-10-05	1
CaNRC3	EV	2023-10-05	4
CaNRC3	SS15	2023-10-05	3
CaNRC3^K314E	EV	2023-10-05	4
CaNRC3^K314E	SS15	2023-10-05	1
StNRC3	EV	2023-10-05	2
StNRC3	SS15	2023-10-05	1
StNRC3^E314K	EV	2023-10-05	3
StNRC3^E314K	SS15	2023-10-05	3
StNRC3	EV	2023-10-05	3
StNRC3	SS15	2023-10-05	1
StNRC3^E314K	EV	2023-10-05	3
StNRC3^E314K	SS15	2023-10-05	4
StNRC3	EV	2023-10-05	3
StNRC3	SS15	2023-10-05	1
StNRC3^E314K	EV	2023-10-05	4
StNRC3^E314K	SS15	2023-10-05	4
StNRC3	EV	2023-10-05	4
StNRC3	SS15	2023-10-05	0
StNRC3^E314K	EV	2023-10-05	4
StNRC3^E314K	SS15	2023-10-05	6
StNRC3	EV	2023-10-05	1
StNRC3	SS15	2023-10-05	0
StNRC3^E314K	EV	2023-10-05	3
StNRC3^E314K	SS15	2023-10-05	2
StNRC3	EV	2023-10-05	2
StNRC3	SS15	2023-10-05	1
StNRC3^E314K	EV	2023-10-05	4
StNRC3^E314K	SS15	2023-10-05	4
SlNRC3	EV	2023-10-05	3
SlNRC3	SS15	2023-10-05	2
SlNRC3^K314E	EV	2023-10-05	3
SlNRC3^K314E	SS15	2023-10-05	2
SlNRC3	EV	2023-10-05	3
SlNRC3	SS15	2023-10-05	3
SlNRC3^K314E	EV	2023-10-05	4
SlNRC3^K314E	SS15	2023-10-05	2
SlNRC3	EV	2023-10-05	2
SlNRC3	SS15	2023-10-05	3
SlNRC3^K314E	EV	2023-10-05	3
SlNRC3^K314E	SS15	2023-10-05	2
SlNRC3	EV	2023-10-05	3
SlNRC3	SS15	2023-10-05	3
SlNRC3^K314E	EV	2023-10-05	4
SlNRC3^K314E	SS15	2023-10-05	2
SlNRC3	EV	2023-10-05	3
SlNRC3	SS15	2023-10-05	3
SlNRC3^K314E	EV	2023-10-05	4
SlNRC3^K314E	SS15	2023-10-05	2
SlNRC3	EV	2023-10-05	3
SlNRC3	SS15	2023-10-05	3
SlNRC3^K314E	EV	2023-10-05	4
SlNRC3^K314E	SS15	2023-10-05	3
NbNRC3	EV	2023-10-12	3
NbNRC3	SS15	2023-10-12	0
NbNRC3^E316K	EV	2023-10-12	3
NbNRC3^E316K	SS15	2023-10-12	3
NbNRC3	EV	2023-10-12	1
NbNRC3	SS15	2023-10-12	0
NbNRC3^E316K	EV	2023-10-12	2
NbNRC3^E316K	SS15	2023-10-12	1
NbNRC3	EV	2023-10-12	4
NbNRC3	SS15	2023-10-12	0
NbNRC3^E316K	EV	2023-10-12	4
NbNRC3^E316K	SS15	2023-10-12	4
NbNRC3	EV	2023-10-12	2
NbNRC3	SS15	2023-10-12	0
NbNRC3^E316K	EV	2023-10-12	3
NbNRC3^E316K	SS15	2023-10-12	2
NbNRC3	EV	2023-10-12	3
NbNRC3	SS15	2023-10-12	0
NbNRC3^E316K	EV	2023-10-12	3
NbNRC3^E316K	SS15	2023-10-12	3
NbNRC3	EV	2023-10-12	1
NbNRC3	SS15	2023-10-12	0
NbNRC3^E316K	EV	2023-10-12	2
NbNRC3^E316K	SS15	2023-10-12	2
NbNRC3	EV	2023-10-12	3
NbNRC3	SS15	2023-10-12	0
NbNRC3^E316K	EV	2023-10-12	3
NbNRC3^E316K	SS15	2023-10-12	3
CaNRC3	EV	2023-10-12	3
CaNRC3	SS15	2023-10-12	5
CaNRC3^K314E	EV	2023-10-12	5
CaNRC3^K314E	SS15	2023-10-12	2
CaNRC3	EV	2023-10-12	3
CaNRC3	SS15	2023-10-12	3
CaNRC3^K314E	EV	2023-10-12	4
CaNRC3^K314E	SS15	2023-10-12	2
CaNRC3	EV	2023-10-12	5
CaNRC3	SS15	2023-10-12	4
CaNRC3^K314E	EV	2023-10-12	5
CaNRC3^K314E	SS15	2023-10-12	2
CaNRC3	EV	2023-10-12	4
CaNRC3	SS15	2023-10-12	4
CaNRC3^K314E	EV	2023-10-12	4
CaNRC3^K314E	SS15	2023-10-12	2
CaNRC3	EV	2023-10-12	4
CaNRC3	SS15	2023-10-12	3
CaNRC3^K314E	EV	2023-10-12	6
CaNRC3^K314E	SS15	2023-10-12	2
CaNRC3	EV	2023-10-12	4
CaNRC3	SS15	2023-10-12	4
CaNRC3^K314E	EV	2023-10-12	4
CaNRC3^K314E	SS15	2023-10-12	2
CaNRC3	EV	2023-10-12	3
CaNRC3	SS15	2023-10-12	3
CaNRC3^K314E	EV	2023-10-12	4
CaNRC3^K314E	SS15	2023-10-12	1
CaNRC3	EV	2023-10-12	4
CaNRC3	SS15	2023-10-12	4
CaNRC3^K314E	EV	2023-10-12	4
CaNRC3^K314E	SS15	2023-10-12	1
StNRC3	EV	2023-10-12	4
StNRC3	SS15	2023-10-12	1
StNRC3^E314K	EV	2023-10-12	4
StNRC3^E314K	SS15	2023-10-12	4
StNRC3	EV	2023-10-12	3
StNRC3	SS15	2023-10-12	1
StNRC3^E314K	EV	2023-10-12	4
StNRC3^E314K	SS15	2023-10-12	4
StNRC3	EV	2023-10-12	1
StNRC3	SS15	2023-10-12	0
StNRC3^E314K	EV	2023-10-12	1
StNRC3^E314K	SS15	2023-10-12	1
StNRC3	EV	2023-10-12	4
StNRC3	SS15	2023-10-12	0
StNRC3^E314K	EV	2023-10-12	4
StNRC3^E314K	SS15	2023-10-12	4
StNRC3	EV	2023-10-12	3
StNRC3	SS15	2023-10-12	1
StNRC3^E314K	EV	2023-10-12	3
StNRC3^E314K	SS15	2023-10-12	2
StNRC3	EV	2023-10-12	4
StNRC3	SS15	2023-10-12	1
StNRC3^E314K	EV	2023-10-12	4
StNRC3^E314K	SS15	2023-10-12	4
StNRC3	EV	2023-10-12	4
StNRC3	SS15	2023-10-12	1
StNRC3^E314K	EV	2023-10-12	4
StNRC3^E314K	SS15	2023-10-12	4
SlNRC3	EV	2023-10-12	4
SlNRC3	SS15	2023-10-12	4
SlNRC3^K314E	EV	2023-10-12	4
SlNRC3^K314E	SS15	2023-10-12	3
SlNRC3	EV	2023-10-12	3
SlNRC3	SS15	2023-10-12	3
SlNRC3^K314E	EV	2023-10-12	4
SlNRC3^K314E	SS15	2023-10-12	2
SlNRC3	EV	2023-10-12	4
SlNRC3	SS15	2023-10-12	4
SlNRC3^K314E	EV	2023-10-12	4
SlNRC3^K314E	SS15	2023-10-12	4
SlNRC3	EV	2023-10-12	2
SlNRC3	SS15	2023-10-12	2
SlNRC3^K314E	EV	2023-10-12	3
SlNRC3^K314E	SS15	2023-10-12	2
SlNRC3	EV	2023-10-12	4
SlNRC3	SS15	2023-10-12	4
SlNRC3^K314E	EV	2023-10-12	4
SlNRC3^K314E	SS15	2023-10-12	3
SlNRC3	EV	2023-10-12	4
SlNRC3	SS15	2023-10-12	3
SlNRC3^K314E	EV	2023-10-12	4
SlNRC3^K314E	SS15	2023-10-12	1
SlNRC3	EV	2023-10-12	3
SlNRC3	SS15	2023-10-12	3
SlNRC3^K314E	EV	2023-10-12	3
SlNRC3^K314E	SS15	2023-10-12	1
SlNRC3	EV	2023-10-12	5
SlNRC3	SS15	2023-10-12	4
SlNRC3^K314E	EV	2023-10-12	6
SlNRC3^K314E	SS15	2023-10-12	3

### Sheet: S7 Fig
Experiment	NRC3	Treatment	Date	Score
anc1.1_1.2	NbNRC3	EV	2023-08-18	3
anc1.1_1.2	NbNRC3	SS15	2023-08-18	0
anc1.1_1.2	SlNRC3	EV	2023-08-18	3
anc1.1_1.2	SlNRC3	SS15	2023-08-18	3
anc1.1_1.2	anc1.1	EV	2023-08-18	3
anc1.1_1.2	anc1.1	SS15	2023-08-18	1
anc1.1_1.2	anc1.2	EV	2023-08-18	3
anc1.1_1.2	anc1.2	SS15	2023-08-18	2
anc1.1_1.2	NbNRC3	EV	2023-08-18	3
anc1.1_1.2	NbNRC3	SS15	2023-08-18	0
anc1.1_1.2	SlNRC3	EV	2023-08-18	4
anc1.1_1.2	SlNRC3	SS15	2023-08-18	4
anc1.1_1.2	anc1.1	EV	2023-08-18	4
anc1.1_1.2	anc1.1	SS15	2023-08-18	0
anc1.1_1.2	anc1.2	EV	2023-08-18	4
anc1.1_1.2	anc1.2	SS15	2023-08-18	1
anc1.1_1.2	NbNRC3	EV	2023-08-18	2
anc1.1_1.2	NbNRC3	SS15	2023-08-18	1
anc1.1_1.2	SlNRC3	EV	2023-08-18	4
anc1.1_1.2	SlNRC3	SS15	2023-08-18	4
anc1.1_1.2	anc1.1	EV	2023-08-18	4
anc1.1_1.2	anc1.1	SS15	2023-08-18	1
anc1.1_1.2	anc1.2	EV	2023-08-18	4
anc1.1_1.2	anc1.2	SS15	2023-08-18	1
anc1.1_1.2	NbNRC3	EV	2023-08-18	2
anc1.1_1.2	NbNRC3	SS15	2023-08-18	0
anc1.1_1.2	SlNRC3	EV	2023-08-18	3
anc1.1_1.2	SlNRC3	SS15	2023-08-18	4
anc1.1_1.2	anc1.1	EV	2023-08-18	4
anc1.1_1.2	anc1.1	SS15	2023-08-18	2
anc1.1_1.2	anc1.2	EV	2023-08-18	4
anc1.1_1.2	anc1.2	SS15	2023-08-18	2
anc1.1_1.2	NbNRC3	EV	2023-08-18	3
anc1.1_1.2	NbNRC3	SS15	2023-08-18	1
anc1.1_1.2	SlNRC3	EV	2023-08-18	4
anc1.1_1.2	SlNRC3	SS15	2023-08-18	4
anc1.1_1.2	anc1.1	EV	2023-08-18	4
anc1.1_1.2	anc1.1	SS15	2023-08-18	1
anc1.1_1.2	anc1.2	EV	2023-08-18	4
anc1.1_1.2	anc1.2	SS15	2023-08-18	2
anc1.1_1.2	NbNRC3	EV	2023-08-18	4
anc1.1_1.2	NbNRC3	SS15	2023-08-18	1
anc1.1_1.2	SlNRC3	EV	2023-08-18	4
anc1.1_1.2	SlNRC3	SS15	2023-08-18	4
anc1.1_1.2	anc1.1	EV	2023-08-18	4
anc1.1_1.2	anc1.1	SS15	2023-08-18	2
anc1.1_1.2	anc1.2	EV	2023-08-18	4
anc1.1_1.2	anc1.2	SS15	2023-08-18	2
anc2_3/4	NbNRC3	EV	2023-08-18	3
anc2_3/4	NbNRC3	SS15	2023-08-18	0
anc2_3/4	SlNRC3	EV	2023-08-18	5
anc2_3/4	SlNRC3	SS15	2023-08-18	4
anc2_3/4	anc2	EV	2023-08-18	6
anc2_3/4	anc2	SS15	2023-08-18	4
anc2_3/4	anc3/4	EV	2023-08-18	4
anc2_3/4	anc3/4	SS15	2023-08-18	4
anc2_3/4	NbNRC3	EV	2023-08-18	3
anc2_3/4	NbNRC3	SS15	2023-08-18	1
anc2_3/4	SlNRC3	EV	2023-08-18	4
anc2_3/4	SlNRC3	SS15	2023-08-18	4
anc2_3/4	anc2	EV	2023-08-18	4
anc2_3/4	anc2	SS15	2023-08-18	3
anc2_3/4	anc3/4	EV	2023-08-18	4
anc2_3/4	anc3/4	SS15	2023-08-18	3
anc2_3/4	NbNRC3	EV	2023-08-18	3
anc2_3/4	NbNRC3	SS15	2023-08-18	0
anc2_3/4	SlNRC3	EV	2023-08-18	4
anc2_3/4	SlNRC3	SS15	2023-08-18	4
anc2_3/4	anc2	EV	2023-08-18	6
anc2_3/4	anc2	SS15	2023-08-18	4
anc2_3/4	anc3/4	EV	2023-08-18	4
anc2_3/4	anc3/4	SS15	2023-08-18	4
anc2_3/4	NbNRC3	EV	2023-08-18	3
anc2_3/4	NbNRC3	SS15	2023-08-18	0
anc2_3/4	SlNRC3	EV	2023-08-18	4
anc2_3/4	SlNRC3	SS15	2023-08-18	4
anc2_3/4	anc2	EV	2023-08-18	5
anc2_3/4	anc2	SS15	2023-08-18	3
anc2_3/4	anc3/4	EV	2023-08-18	4
anc2_3/4	anc3/4	SS15	2023-08-18	4
anc2_3/4	NbNRC3	EV	2023-08-18	3
anc2_3/4	NbNRC3	SS15	2023-08-18	0
anc2_3/4	SlNRC3	EV	2023-08-18	3
anc2_3/4	SlNRC3	SS15	2023-08-18	4
anc2_3/4	anc2	EV	2023-08-18	4
anc2_3/4	anc2	SS15	2023-08-18	3
anc2_3/4	anc3/4	EV	2023-08-18	5
anc2_3/4	anc3/4	SS15	2023-08-18	5
anc5_6.2	NbNRC3	EV	2023-08-18	3
anc5_6.2	NbNRC3	SS15	2023-08-18	1
anc5_6.2	SlNRC3	EV	2023-08-18	5
anc5_6.2	SlNRC3	SS15	2023-08-18	4
anc5_6.2	anc5	EV	2023-08-18	3
anc5_6.2	anc5	SS15	2023-08-18	3
anc5_6.2	anc6.2	EV	2023-08-18	4
anc5_6.2	anc6.2	SS15	2023-08-18	4
anc5_6.2	NbNRC3	EV	2023-08-18	2
anc5_6.2	NbNRC3	SS15	2023-08-18	1
anc5_6.2	SlNRC3	EV	2023-08-18	4
anc5_6.2	SlNRC3	SS15	2023-08-18	3
anc5_6.2	anc5	EV	2023-08-18	4
anc5_6.2	anc5	SS15	2023-08-18	3
anc5_6.2	anc6.2	EV	2023-08-18	4
anc5_6.2	anc6.2	SS15	2023-08-18	3
anc5_6.2	NbNRC3	EV	2023-08-18	3
anc5_6.2	NbNRC3	SS15	2023-08-18	1
anc5_6.2	SlNRC3	EV	2023-08-18	4
anc5_6.2	SlNRC3	SS15	2023-08-18	4
anc5_6.2	anc5	EV	2023-08-18	4
anc5_6.2	anc5	SS15	2023-08-18	4
anc5_6.2	anc6.2	EV	2023-08-18	4
anc5_6.2	anc6.2	SS15	2023-08-18	4
anc5_6.2	NbNRC3	EV	2023-08-18	3
anc5_6.2	NbNRC3	SS15	2023-08-18	0
anc5_6.2	SlNRC3	EV	2023-08-18	5
anc5_6.2	SlNRC3	SS15	2023-08-18	4
anc5_6.2	anc5	EV	2023-08-18	4
anc5_6.2	anc5	SS15	2023-08-18	4
anc5_6.2	anc6.2	EV	2023-08-18	4
anc5_6.2	anc6.2	SS15	2023-08-18	4
anc5_6.2	NbNRC3	EV	2023-08-18	3
anc5_6.2	NbNRC3	SS15	2023-08-18	0
anc5_6.2	SlNRC3	EV	2023-08-18	4
anc5_6.2	SlNRC3	SS15	2023-08-18	4
anc5_6.2	anc5	EV	2023-08-18	4
anc5_6.2	anc5	SS15	2023-08-18	4
anc5_6.2	anc6.2	EV	2023-08-18	4
anc5_6.2	anc6.2	SS15	2023-08-18	4
anc1.1_1.2	NbNRC3	EV	2023-08-23	4
anc1.1_1.2	NbNRC3	SS15	2023-08-23	0
anc1.1_1.2	SlNRC3	EV	2023-08-23	6
anc1.1_1.2	SlNRC3	SS15	2023-08-23	5
anc1.1_1.2	anc1.1	EV	2023-08-23	5
anc1.1_1.2	anc1.1	SS15	2023-08-23	1
anc1.1_1.2	anc1.2	EV	2023-08-23	6
anc1.1_1.2	anc1.2	SS15	2023-08-23	1
anc1.1_1.2	NbNRC3	EV	2023-08-23	5
anc1.1_1.2	NbNRC3	SS15	2023-08-23	0
anc1.1_1.2	SlNRC3	EV	2023-08-23	5
anc1.1_1.2	SlNRC3	SS15	2023-08-23	4
anc1.1_1.2	anc1.1	EV	2023-08-23	4
anc1.1_1.2	anc1.1	SS15	2023-08-23	1
anc1.1_1.2	anc1.2	EV	2023-08-23	6
anc1.1_1.2	anc1.2	SS15	2023-08-23	2
anc1.1_1.2	NbNRC3	EV	2023-08-23	3
anc1.1_1.2	NbNRC3	SS15	2023-08-23	1
anc1.1_1.2	SlNRC3	EV	2023-08-23	5
anc1.1_1.2	SlNRC3	SS15	2023-08-23	4
anc1.1_1.2	anc1.1	EV	2023-08-23	5
anc1.1_1.2	anc1.1	SS15	2023-08-23	2
anc1.1_1.2	anc1.2	EV	2023-08-23	5
anc1.1_1.2	anc1.2	SS15	2023-08-23	2
anc1.1_1.2	NbNRC3	EV	2023-08-23	3
anc1.1_1.2	NbNRC3	SS15	2023-08-23	1
anc1.1_1.2	SlNRC3	EV	2023-08-23	5
anc1.1_1.2	SlNRC3	SS15	2023-08-23	5
anc1.1_1.2	anc1.1	EV	2023-08-23	5
anc1.1_1.2	anc1.1	SS15	2023-08-23	2
anc1.1_1.2	anc1.2	EV	2023-08-23	6
anc1.1_1.2	anc1.2	SS15	2023-08-23	2
anc1.1_1.2	NbNRC3	EV	2023-08-23	3
anc1.1_1.2	NbNRC3	SS15	2023-08-23	0
anc1.1_1.2	SlNRC3	EV	2023-08-23	5
anc1.1_1.2	SlNRC3	SS15	2023-08-23	5
anc1.1_1.2	anc1.1	EV	2023-08-23	5
anc1.1_1.2	anc1.1	SS15	2023-08-23	2
anc1.1_1.2	anc1.2	EV	2023-08-23	6
anc1.1_1.2	anc1.2	SS15	2023-08-23	3
anc1.1_1.2	NbNRC3	EV	2023-08-23	3
anc1.1_1.2	NbNRC3	SS15	2023-08-23	1
anc1.1_1.2	SlNRC3	EV	2023-08-23	5
anc1.1_1.2	SlNRC3	SS15	2023-08-23	4
anc1.1_1.2	anc1.1	EV	2023-08-23	4
anc1.1_1.2	anc1.1	SS15	2023-08-23	2
anc1.1_1.2	anc1.2	EV	2023-08-23	4
anc1.1_1.2	anc1.2	SS15	2023-08-23	2
anc1.1_1.2	NbNRC3	EV	2023-08-23	3
anc1.1_1.2	NbNRC3	SS15	2023-08-23	1
anc1.1_1.2	SlNRC3	EV	2023-08-23	4
anc1.1_1.2	SlNRC3	SS15	2023-08-23	4
anc1.1_1.2	anc1.1	EV	2023-08-23	5
anc1.1_1.2	anc1.1	SS15	2023-08-23	2
anc1.1_1.2	anc1.2	EV	2023-08-23	5
anc1.1_1.2	anc1.2	SS15	2023-08-23	2
anc2_3/4	NbNRC3	EV	2023-08-23	6
anc2_3/4	NbNRC3	SS15	2023-08-23	1
anc2_3/4	SlNRC3	EV	2023-08-23	4
anc2_3/4	SlNRC3	SS15	2023-08-23	5
anc2_3/4	anc2	EV	2023-08-23	6
anc2_3/4	anc2	SS15	2023-08-23	5
anc2_3/4	anc3/4	EV	2023-08-23	5
anc2_3/4	anc3/4	SS15	2023-08-23	5
anc2_3/4	NbNRC3	EV	2023-08-23	3
anc2_3/4	NbNRC3	SS15	2023-08-23	1
anc2_3/4	SlNRC3	EV	2023-08-23	4
anc2_3/4	SlNRC3	SS15	2023-08-23	4
anc2_3/4	anc2	EV	2023-08-23	6
anc2_3/4	anc2	SS15	2023-08-23	5
anc2_3/4	anc3/4	EV	2023-08-23	5
anc2_3/4	anc3/4	SS15	2023-08-23	4
anc2_3/4	NbNRC3	EV	2023-08-23	3
anc2_3/4	NbNRC3	SS15	2023-08-23	1
anc2_3/4	SlNRC3	EV	2023-08-23	5
anc2_3/4	SlNRC3	SS15	2023-08-23	5
anc2_3/4	anc2	EV	2023-08-23	5
anc2_3/4	anc2	SS15	2023-08-23	5
anc2_3/4	anc3/4	EV	2023-08-23	5
anc2_3/4	anc3/4	SS15	2023-08-23	4
anc2_3/4	NbNRC3	EV	2023-08-23	3
anc2_3/4	NbNRC3	SS15	2023-08-23	1
anc2_3/4	SlNRC3	EV	2023-08-23	4
anc2_3/4	SlNRC3	SS15	2023-08-23	4
anc2_3/4	anc2	EV	2023-08-23	5
anc2_3/4	anc2	SS15	2023-08-23	4
anc2_3/4	anc3/4	EV	2023-08-23	4
anc2_3/4	anc3/4	SS15	2023-08-23	5
anc2_3/4	NbNRC3	EV	2023-08-23	5
anc2_3/4	NbNRC3	SS15	2023-08-23	2
anc2_3/4	SlNRC3	EV	2023-08-23	4
anc2_3/4	SlNRC3	SS15	2023-08-23	4
anc2_3/4	anc2	EV	2023-08-23	5
anc2_3/4	anc2	SS15	2023-08-23	4
anc2_3/4	anc3/4	EV	2023-08-23	5
anc2_3/4	anc3/4	SS15	2023-08-23	5
anc2_3/4	NbNRC3	EV	2023-08-23	3
anc2_3/4	NbNRC3	SS15	2023-08-23	1
anc2_3/4	SlNRC3	EV	2023-08-23	4
anc2_3/4	SlNRC3	SS15	2023-08-23	4
anc2_3/4	anc2	EV	2023-08-23	4
anc2_3/4	anc2	SS15	2023-08-23	4
anc2_3/4	anc3/4	EV	2023-08-23	5
anc2_3/4	anc3/4	SS15	2023-08-23	5
anc5_6.2	NbNRC3	EV	2023-08-23	3
anc5_6.2	NbNRC3	SS15	2023-08-23	1
anc5_6.2	SlNRC3	EV	2023-08-23	5
anc5_6.2	SlNRC3	SS15	2023-08-23	5
anc5_6.2	anc5	EV	2023-08-23	5
anc5_6.2	anc5	SS15	2023-08-23	5
anc5_6.2	anc6.2	EV	2023-08-23	5
anc5_6.2	anc6.2	SS15	2023-08-23	5
anc5_6.2	NbNRC3	EV	2023-08-23	3
anc5_6.2	NbNRC3	SS15	2023-08-23	0
anc5_6.2	SlNRC3	EV	2023-08-23	4
anc5_6.2	SlNRC3	SS15	2023-08-23	4
anc5_6.2	anc5	EV	2023-08-23	4
anc5_6.2	anc5	SS15	2023-08-23	4
anc5_6.2	anc6.2	EV	2023-08-23	5
anc5_6.2	anc6.2	SS15	2023-08-23	4
anc5_6.2	NbNRC3	EV	2023-08-23	3
anc5_6.2	NbNRC3	SS15	2023-08-23	0
anc5_6.2	SlNRC3	EV	2023-08-23	5
anc5_6.2	SlNRC3	SS15	2023-08-23	5
anc5_6.2	anc5	EV	2023-08-23	5
anc5_6.2	anc5	SS15	2023-08-23	4
anc5_6.2	anc6.2	EV	2023-08-23	6
anc5_6.2	anc6.2	SS15	2023-08-23	7
anc5_6.2	NbNRC3	EV	2023-08-23	3
anc5_6.2	NbNRC3	SS15	2023-08-23	0
anc5_6.2	SlNRC3	EV	2023-08-23	6
anc5_6.2	SlNRC3	SS15	2023-08-23	5
anc5_6.2	anc5	EV	2023-08-23	4
anc5_6.2	anc5	SS15	2023-08-23	5
anc5_6.2	anc6.2	EV	2023-08-23	5
anc5_6.2	anc6.2	SS15	2023-08-23	6
anc5_6.2	NbNRC3	EV	2023-08-23	4
anc5_6.2	NbNRC3	SS15	2023-08-23	1
anc5_6.2	SlNRC3	EV	2023-08-23	4
anc5_6.2	SlNRC3	SS15	2023-08-23	4
anc5_6.2	anc5	EV	2023-08-23	4
anc5_6.2	anc5	SS15	2023-08-23	4
anc5_6.2	anc6.2	EV	2023-08-23	5
anc5_6.2	anc6.2	SS15	2023-08-23	5
anc5_6.2	NbNRC3	EV	2023-08-23	3
anc5_6.2	NbNRC3	SS15	2023-08-23	0
anc5_6.2	SlNRC3	EV	2023-08-23	6
anc5_6.2	SlNRC3	SS15	2023-08-23	6
anc5_6.2	anc5	EV	2023-08-23	7
anc5_6.2	anc5	SS15	2023-08-23	7
anc5_6.2	anc6.2	EV	2023-08-23	7
anc5_6.2	anc6.2	SS15	2023-08-23	5
anc1.1_1.2	NbNRC3	EV	2023-08-31	3
anc1.1_1.2	NbNRC3	SS15	2023-08-31	1
anc1.1_1.2	SlNRC3	EV	2023-08-31	4
anc1.1_1.2	SlNRC3	SS15	2023-08-31	4
anc1.1_1.2	anc1.1	EV	2023-08-31	4
anc1.1_1.2	anc1.1	SS15	2023-08-31	2
anc1.1_1.2	anc1.2	EV	2023-08-31	5
anc1.1_1.2	anc1.2	SS15	2023-08-31	1
anc1.1_1.2	NbNRC3	EV	2023-08-31	2
anc1.1_1.2	NbNRC3	SS15	2023-08-31	1
anc1.1_1.2	SlNRC3	EV	2023-08-31	4
anc1.1_1.2	SlNRC3	SS15	2023-08-31	4
anc1.1_1.2	anc1.1	EV	2023-08-31	4
anc1.1_1.2	anc1.1	SS15	2023-08-31	1
anc1.1_1.2	anc1.2	EV	2023-08-31	4
anc1.1_1.2	anc1.2	SS15	2023-08-31	1
anc1.1_1.2	NbNRC3	EV	2023-08-31	3
anc1.1_1.2	NbNRC3	SS15	2023-08-31	1
anc1.1_1.2	SlNRC3	EV	2023-08-31	4
anc1.1_1.2	SlNRC3	SS15	2023-08-31	4
anc1.1_1.2	anc1.1	EV	2023-08-31	4
anc1.1_1.2	anc1.1	SS15	2023-08-31	1
anc1.1_1.2	anc1.2	EV	2023-08-31	4
anc1.1_1.2	anc1.2	SS15	2023-08-31	1
anc1.1_1.2	NbNRC3	EV	2023-08-31	3
anc1.1_1.2	NbNRC3	SS15	2023-08-31	1
anc1.1_1.2	SlNRC3	EV	2023-08-31	4
anc1.1_1.2	SlNRC3	SS15	2023-08-31	4
anc1.1_1.2	anc1.1	EV	2023-08-31	4
anc1.1_1.2	anc1.1	SS15	2023-08-31	1
anc1.1_1.2	anc1.2	EV	2023-08-31	4
anc1.1_1.2	anc1.2	SS15	2023-08-31	1
anc1.1_1.2	NbNRC3	EV	2023-08-31	3
anc1.1_1.2	NbNRC3	SS15	2023-08-31	1
anc1.1_1.2	SlNRC3	EV	2023-08-31	4
anc1.1_1.2	SlNRC3	SS15	2023-08-31	4
anc1.1_1.2	anc1.1	EV	2023-08-31	4
anc1.1_1.2	anc1.1	SS15	2023-08-31	1
anc1.1_1.2	anc1.2	EV	2023-08-31	4
anc1.1_1.2	anc1.2	SS15	2023-08-31	1
anc1.1_1.2	NbNRC3	EV	2023-08-31	3
anc1.1_1.2	NbNRC3	SS15	2023-08-31	1
anc1.1_1.2	SlNRC3	EV	2023-08-31	4
anc1.1_1.2	SlNRC3	SS15	2023-08-31	4
anc1.1_1.2	anc1.1	EV	2023-08-31	4
anc1.1_1.2	anc1.1	SS15	2023-08-31	1
anc1.1_1.2	anc1.2	EV	2023-08-31	4
anc1.1_1.2	anc1.2	SS15	2023-08-31	1
anc2_3/4	NbNRC3	EV	2023-08-31	3
anc2_3/4	NbNRC3	SS15	2023-08-31	1
anc2_3/4	SlNRC3	EV	2023-08-31	4
anc2_3/4	SlNRC3	SS15	2023-08-31	4
anc2_3/4	anc2	EV	2023-08-31	4
anc2_3/4	anc2	SS15	2023-08-31	3
anc2_3/4	anc3/4	EV	2023-08-31	4
anc2_3/4	anc3/4	SS15	2023-08-31	3
anc2_3/4	NbNRC3	EV	2023-08-31	3
anc2_3/4	NbNRC3	SS15	2023-08-31	0
anc2_3/4	SlNRC3	EV	2023-08-31	4
anc2_3/4	SlNRC3	SS15	2023-08-31	4
anc2_3/4	anc2	EV	2023-08-31	5
anc2_3/4	anc2	SS15	2023-08-31	3
anc2_3/4	anc3/4	EV	2023-08-31	3
anc2_3/4	anc3/4	SS15	2023-08-31	2
anc2_3/4	NbNRC3	EV	2023-08-31	3
anc2_3/4	NbNRC3	SS15	2023-08-31	1
anc2_3/4	SlNRC3	EV	2023-08-31	4
anc2_3/4	SlNRC3	SS15	2023-08-31	4
anc2_3/4	anc2	EV	2023-08-31	4
anc2_3/4	anc2	SS15	2023-08-31	3
anc2_3/4	anc3/4	EV	2023-08-31	4
anc2_3/4	anc3/4	SS15	2023-08-31	3
anc2_3/4	NbNRC3	EV	2023-08-31	3
anc2_3/4	NbNRC3	SS15	2023-08-31	0
anc2_3/4	SlNRC3	EV	2023-08-31	4
anc2_3/4	SlNRC3	SS15	2023-08-31	3
anc2_3/4	anc2	EV	2023-08-31	4
anc2_3/4	anc2	SS15	2023-08-31	2
anc2_3/4	anc3/4	EV	2023-08-31	2
anc2_3/4	anc3/4	SS15	2023-08-31	2
anc2_3/4	NbNRC3	EV	2023-08-31	3
anc2_3/4	NbNRC3	SS15	2023-08-31	2
anc2_3/4	SlNRC3	EV	2023-08-31	4
anc2_3/4	SlNRC3	SS15	2023-08-31	4
anc2_3/4	anc2	EV	2023-08-31	4
anc2_3/4	anc2	SS15	2023-08-31	3
anc2_3/4	anc3/4	EV	2023-08-31	4
anc2_3/4	anc3/4	SS15	2023-08-31	4
anc2_3/4	NbNRC3	EV	2023-08-31	3
anc2_3/4	NbNRC3	SS15	2023-08-31	1
anc2_3/4	SlNRC3	EV	2023-08-31	4
anc2_3/4	SlNRC3	SS15	2023-08-31	4
anc2_3/4	anc2	EV	2023-08-31	4
anc2_3/4	anc2	SS15	2023-08-31	3
anc2_3/4	anc3/4	EV	2023-08-31	4
anc2_3/4	anc3/4	SS15	2023-08-31	3
anc2_3/4	NbNRC3	EV	2023-08-31	2
anc2_3/4	NbNRC3	SS15	2023-08-31	0
anc2_3/4	SlNRC3	EV	2023-08-31	5
anc2_3/4	SlNRC3	SS15	2023-08-31	4
anc2_3/4	anc2	EV	2023-08-31	5
anc2_3/4	anc2	SS15	2023-08-31	4
anc2_3/4	anc3/4	EV	2023-08-31	4
anc2_3/4	anc3/4	SS15	2023-08-31	5
anc5_6.2	NbNRC3	EV	2023-08-31	3
anc5_6.2	NbNRC3	SS15	2023-08-31	1
anc5_6.2	SlNRC3	EV	2023-08-31	4
anc5_6.2	SlNRC3	SS15	2023-08-31	4
anc5_6.2	anc5	EV	2023-08-31	4
anc5_6.2	anc5	SS15	2023-08-31	4
anc5_6.2	anc6.2	EV	2023-08-31	4
anc5_6.2	anc6.2	SS15	2023-08-31	4
anc5_6.2	NbNRC3	EV	2023-08-31	2
anc5_6.2	NbNRC3	SS15	2023-08-31	1
anc5_6.2	SlNRC3	EV	2023-08-31	3
anc5_6.2	SlNRC3	SS15	2023-08-31	4
anc5_6.2	anc5	EV	2023-08-31	3
anc5_6.2	anc5	SS15	2023-08-31	3
anc5_6.2	anc6.2	EV	2023-08-31	3
anc5_6.2	anc6.2	SS15	2023-08-31	3
anc5_6.2	NbNRC3	EV	2023-08-31	2
anc5_6.2	NbNRC3	SS15	2023-08-31	0
anc5_6.2	SlNRC3	EV	2023-08-31	4
anc5_6.2	SlNRC3	SS15	2023-08-31	3
anc5_6.2	anc5	EV	2023-08-31	5
anc5_6.2	anc5	SS15	2023-08-31	3
anc5_6.2	anc6.2	EV	2023-08-31	4
anc5_6.2	anc6.2	SS15	2023-08-31	5
anc5_6.2	NbNRC3	EV	2023-08-31	3
anc5_6.2	NbNRC3	SS15	2023-08-31	1
anc5_6.2	SlNRC3	EV	2023-08-31	4
anc5_6.2	SlNRC3	SS15	2023-08-31	4
anc5_6.2	anc5	EV	2023-08-31	4
anc5_6.2	anc5	SS15	2023-08-31	3
anc5_6.2	anc6.2	EV	2023-08-31	4
anc5_6.2	anc6.2	SS15	2023-08-31	3
anc5_6.2	NbNRC3	EV	2023-08-31	3
anc5_6.2	NbNRC3	SS15	2023-08-31	1
anc5_6.2	SlNRC3	EV	2023-08-31	4
anc5_6.2	SlNRC3	SS15	2023-08-31	4
anc5_6.2	anc5	EV	2023-08-31	4
anc5_6.2	anc5	SS15	2023-08-31	4
anc5_6.2	anc6.2	EV	2023-08-31	4
anc5_6.2	anc6.2	SS15	2023-08-31	4
anc5_6.2	NbNRC3	EV	2023-08-31	3
anc5_6.2	NbNRC3	SS15	2023-08-31	0
anc5_6.2	SlNRC3	EV	2023-08-31	3
anc5_6.2	SlNRC3	SS15	2023-08-31	3
anc5_6.2	anc5	EV	2023-08-31	3
anc5_6.2	anc5	SS15	2023-08-31	3
anc5_6.2	anc6.2	EV	2023-08-31	5
anc5_6.2	anc6.2	SS15	2023-08-31	5

### Sheet: S9B Fig
NRC3	Treatment	Date	Score
SlNRC3	EV	2023-08-23	6
SlNRC3	SS15	2023-08-23	6
SlNRC3^K314E	EV	2023-08-23	6
SlNRC3^K314E	SS15	2023-08-23	4
anc1.1	EV	2023-08-23	5
anc1.1	SS15	2023-08-23	1
anc1.2	EV	2023-08-23	7
anc1.2	SS15	2023-08-23	2
SlNRC3	EV	2023-08-23	4
SlNRC3	SS15	2023-08-23	4
SlNRC3^K314E	EV	2023-08-23	5
SlNRC3^K314E	SS15	2023-08-23	3
anc1.1	EV	2023-08-23	5
anc1.1	SS15	2023-08-23	1
anc1.2	EV	2023-08-23	6
anc1.2	SS15	2023-08-23	2
SlNRC3	EV	2023-08-23	4
SlNRC3	SS15	2023-08-23	4
SlNRC3^K314E	EV	2023-08-23	4
SlNRC3^K314E	SS15	2023-08-23	2
anc1.1	EV	2023-08-23	5
anc1.1	SS15	2023-08-23	1
anc1.2	EV	2023-08-23	5
anc1.2	SS15	2023-08-23	2
SlNRC3	EV	2023-08-23	3
SlNRC3	SS15	2023-08-23	3
SlNRC3^K314E	EV	2023-08-23	3
SlNRC3^K314E	SS15	2023-08-23	3
anc1.1	EV	2023-08-23	5
anc1.1	SS15	2023-08-23	1
anc1.2	EV	2023-08-23	5
anc1.2	SS15	2023-08-23	2
SlNRC3	EV	2023-08-23	4
SlNRC3	SS15	2023-08-23	4
SlNRC3^K314E	EV	2023-08-23	4
SlNRC3^K314E	SS15	2023-08-23	3
anc1.1	EV	2023-08-23	5
anc1.1	SS15	2023-08-23	2
anc1.2	EV	2023-08-23	6
anc1.2	SS15	2023-08-23	2
SlNRC3	EV	2023-08-23	7
SlNRC3	SS15	2023-08-23	6
SlNRC3^K314E	EV	2023-08-23	5
SlNRC3^K314E	SS15	2023-08-23	3
anc1.1	EV	2023-08-23	4
anc1.1	SS15	2023-08-23	1
anc1.2	EV	2023-08-23	5
anc1.2	SS15	2023-08-23	2
SlNRC3	EV	2023-08-31	3
SlNRC3	SS15	2023-08-31	3
SlNRC3^K314E	EV	2023-08-31	3
SlNRC3^K314E	SS15	2023-08-31	3
anc1.1	EV	2023-08-31	4
anc1.1	SS15	2023-08-31	2
anc1.2	EV	2023-08-31	4
anc1.2	SS15	2023-08-31	2
SlNRC3	EV	2023-08-31	3
SlNRC3	SS15	2023-08-31	3
SlNRC3^K314E	EV	2023-08-31	4
SlNRC3^K314E	SS15	2023-08-31	3
anc1.1	EV	2023-08-31	4
anc1.1	SS15	2023-08-31	1
anc1.2	EV	2023-08-31	4
anc1.2	SS15	2023-08-31	1
SlNRC3	EV	2023-08-31	3
SlNRC3	SS15	2023-08-31	3
SlNRC3^K314E	EV	2023-08-31	4
SlNRC3^K314E	SS15	2023-08-31	3
anc1.1	EV	2023-08-31	4
anc1.1	SS15	2023-08-31	1
anc1.2	EV	2023-08-31	4
anc1.2	SS15	2023-08-31	1
SlNRC3	EV	2023-08-31	4
SlNRC3	SS15	2023-08-31	3
SlNRC3^K314E	EV	2023-08-31	5
SlNRC3^K314E	SS15	2023-08-31	3
anc1.1	EV	2023-08-31	4
anc1.1	SS15	2023-08-31	1
anc1.2	EV	2023-08-31	4
anc1.2	SS15	2023-08-31	1
SlNRC3	EV	2023-08-31	4
SlNRC3	SS15	2023-08-31	4
SlNRC3^K314E	EV	2023-08-31	4
SlNRC3^K314E	SS15	2023-08-31	3
anc1.1	EV	2023-08-31	4
anc1.1	SS15	2023-08-31	2
anc1.2	EV	2023-08-31	4
anc1.2	SS15	2023-08-31	2
SlNRC3	EV	2023-09-06	3
SlNRC3	SS15	2023-09-06	3
SlNRC3^K314E	EV	2023-09-06	4
SlNRC3^K314E	SS15	2023-09-06	2
anc1.1	EV	2023-09-06	4
anc1.1	SS15	2023-09-06	1
anc1.2	EV	2023-09-06	4
anc1.2	SS15	2023-09-06	1
SlNRC3	EV	2023-09-06	4
SlNRC3	SS15	2023-09-06	4
SlNRC3^K314E	EV	2023-09-06	5
SlNRC3^K314E	SS15	2023-09-06	2
anc1.1	EV	2023-09-06	6
anc1.1	SS15	2023-09-06	1
anc1.2	EV	2023-09-06	5
anc1.2	SS15	2023-09-06	1
SlNRC3	EV	2023-09-06	3
SlNRC3	SS15	2023-09-06	3
SlNRC3^K314E	EV	2023-09-06	4
SlNRC3^K314E	SS15	2023-09-06	2
anc1.1	EV	2023-09-06	4
anc1.1	SS15	2023-09-06	1
anc1.2	EV	2023-09-06	4
anc1.2	SS15	2023-09-06	1
SlNRC3	EV	2023-09-06	4
SlNRC3	SS15	2023-09-06	4
SlNRC3^K314E	EV	2023-09-06	4
SlNRC3^K314E	SS15	2023-09-06	2
anc1.1	EV	2023-09-06	5
anc1.1	SS15	2023-09-06	1
anc1.2	EV	2023-09-06	4
anc1.2	SS15	2023-09-06	1
SlNRC3	EV	2023-09-06	2
SlNRC3	SS15	2023-09-06	3
SlNRC3^K314E	EV	2023-09-06	3
SlNRC3^K314E	SS15	2023-09-06	2
anc1.1	EV	2023-09-06	4
anc1.1	SS15	2023-09-06	1
anc1.2	EV	2023-09-06	6
anc1.2	SS15	2023-09-06	1
SlNRC3	EV	2023-09-06	5
SlNRC3	SS15	2023-09-06	4
SlNRC3^K314E	EV	2023-09-06	4
SlNRC3^K314E	SS15	2023-09-06	2
anc1.1	EV	2023-09-06	5
anc1.1	SS15	2023-09-06	1
anc1.2	EV	2023-09-06	3
anc1.2	SS15	2023-09-06	1
