## Supplementary material for "Helper NLR immune protein NRC3 evolved to evade inhibition by a cyst nematode virulence effector": S1-S2 Tables and S1 Data: S1_Table.xlsx

### Sheet: S1 Table
		Node	Interface	Position in NRC1	Top 3 predicted codons (p > 0.05)			Probabilities of top 3 predicted codons (p > 0.05)			Top 3 predicted amino acids (p > 0.05)			Probabilities of top 3 predicted amino acids (p > 0.05)
					1st	2nd	3rd	1st	2nd	3rd	1st	2nd	3rd	1st	2nd	3rd
		Node1	Interface1	153	GAG			1			E			1
		Node1	Interface1	154	GAA			1			E			1
		Node1	Interface1	155	GAC			0.9979			D			0.9999
		Node1	Interface1	156	GAT	GAC		0.9361	0.0638		D			0.9999
		Node1	Interface1	157	GTG			0.9995			V			1
		Node1	Interface1	158	GTA			0.9974			V			1
		Node1	Interface1	159	GGT	GGC		0.8996	0.1003		G			1
		Node1	Interface1	160	TTT			1			F			1
		Node1	Interface1	161	GAT			0.9955			D			0.9998
		Node1	Interface1	162	GAG			0.9998			E			0.9999
		Node1	Interface1	163	GAA			0.9957			E			0.9998
		Node1	Interface1	164	GCG	GCA		0.8761	0.1234		A			1
		Node1	Interface1	165	AAA			0.9933			K			0.9951
		Node1	Interface1	166	ACT			0.9816			T			0.9882
		Node1	Interface1	167	GTA			0.9999			V			0.9999
		Node1	Interface1	168	ATT			0.9569			I			0.9999
		Node1	Interface1	169	GAT			0.9849			D			0.9949
		Node1	Interface1	170	CGT			0.9998			R			1
		Node1	Interface2	306	GAT			0.9974			D			0.9997
		Node1	Interface2	307	AAA			0.9853			K			0.9869
		Node1	Interface2	308	CCT			1			P			1
		Node1	Interface2	309	CAT			1			H			1.0001
		Node1	Interface2	310	GAT			0.9965			D			0.9966
		Node1	Interface2	311	CTA			0.9855			L			0.9998
		Node1	Interface2	312	AAG			0.9985			K			1
		Node1	Interface2	313	TTT			1			F			1
		Node1	Interface2	314	TTG			0.9828			L			0.9998
		Node1	Interface2	315	ACT			0.9993			T			0.9997
		Node1	Interface2	316	GAA	AAA		0.8773	0.119		E	K		0.8792	0.1193
		Node1	Interface2	317	GAT	AAT		0.5508	0.447		D	N		0.5514	0.4475
		Node1	Interface2	318	GAA			0.9995			E			0.9999
		Node1	Interface2	319	AGT			0.9996			S			0.9999
		Node1	Interface2	320	TGG			1			W			1
		Node1	Interface3	348	TGT			1			C			1
		Node1	Interface3	349	AGG			0.976			R			0.9761
		Node1	Interface3	350	GGC			0.9985			G			1
		Node1	Interface3	351	TTA			0.9972			L			0.9999
		Node1	Interface3	352	CCA	CCT	CCC	0.5538	0.3602	0.0764	P			1
		Node1	Interface3	353	CTT			0.9996			L			1
		Node2	Interface1	153	GAG			0.9999			E			1
		Node2	Interface1	154	GAA			1			E			1
		Node2	Interface1	155	GAC			0.9998			D			1
		Node2	Interface1	156	GAT			0.9708			D			1
		Node2	Interface1	157	GTG			1			V			1
		Node2	Interface1	158	GTA			0.9999			V			1
		Node2	Interface1	159	GGT			0.9988			G			1
		Node2	Interface1	160	TTT			1			F			1
		Node2	Interface1	161	GAT			0.9998			D			1
		Node2	Interface1	162	GAG			1			E			1
		Node2	Interface1	163	GAA			0.9979			E			1
		Node2	Interface1	164	GCA			0.9882			A			0.9999
		Node2	Interface1	165	AAA			0.9998			K			0.9999
		Node2	Interface1	166	ACT			0.9951			T			0.9955
		Node2	Interface1	167	GTA			1			V			1
		Node2	Interface1	168	ATT			0.9557			I			1
		Node2	Interface1	169	GAT			0.9872			D			0.9928
		Node2	Interface1	170	CGT			1			R			1
		Node2	Interface2	306	GAT			0.9907			D			0.9999
		Node2	Interface2	307	AAA			0.9714			K			0.9715
		Node2	Interface2	308	CCT			1			P			1
		Node2	Interface2	309	CAT			1			H			1
		Node2	Interface2	310	GAT			0.9976			D			0.9976
		Node2	Interface2	311	CTA			0.9584			L			1
		Node2	Interface2	312	AAG			1			K			1
		Node2	Interface2	313	TTT			1			F			1
		Node2	Interface2	314	TTG			0.9825			L			1
		Node2	Interface2	315	ACT			0.9999			T			1
		Node2	Interface2	316	AAA			0.9885			K			0.9886
		Node2	Interface2	317	GAT			0.9931			D			0.9933
		Node2	Interface2	318	GAA			0.9999			E			1
		Node2	Interface2	319	AGT			0.9969			S			1
		Node2	Interface2	320	TGG			1			W			1
		Node2	Interface3	348	TGT			1			C			1
		Node2	Interface3	349	AGG	ATG		0.938	0.0563		R	M		0.938	0.0563
		Node2	Interface3	350	GGC			1			G			1
		Node2	Interface3	351	TTA			0.999			L			1
		Node2	Interface3	352	CCT	CCA		0.8182	0.1731		P			1
		Node2	Interface3	353	CTT			0.9976			L			1
		Node3	Interface1	153	GAG			0.999			E			0.9999
		Node3	Interface1	154	GAA			1			E			1
		Node3	Interface1	155	GAC			0.9995			D			1
		Node3	Interface1	156	GAT			0.9679			D			1
		Node3	Interface1	157	GTG			1			V			1
		Node3	Interface1	158	GTA			0.9999			V			1
		Node3	Interface1	159	GGT			0.9999			G			1
		Node3	Interface1	160	TTT			1			F			1
		Node3	Interface1	161	GAT			0.9999			D			1
		Node3	Interface1	162	GAG			1			E			1
		Node3	Interface1	163	GAA			0.996			E			1
		Node3	Interface1	164	GCA			0.9989			A			1
		Node3	Interface1	165	AAA			1			K			1
		Node3	Interface1	166	ACT			0.992			T			0.9922
		Node3	Interface1	167	GTA			1			V			1
		Node3	Interface1	168	ATT			0.9948			I			1
		Node3	Interface1	169	GAT			0.998			D			0.9994
		Node3	Interface1	170	CGT			1			R			1
		Node3	Interface2	306	GAT			0.999			D			1
		Node3	Interface2	307	AAA	GAA		0.9174	0.0824		K	E		0.9175	0.0824
		Node3	Interface2	308	CCT			1			P			1
		Node3	Interface2	309	CAT			1			H			1
		Node3	Interface2	310	GAT			0.9935			D			0.9935
		Node3	Interface2	311	CTA			0.9632			L			1
		Node3	Interface2	312	AAG			1			K			1
		Node3	Interface2	313	TTT			1			F			1
		Node3	Interface2	314	TTG			0.9984			L			1
		Node3	Interface2	315	ACT			0.9999			T			1
		Node3	Interface2	316	AAA			0.999			K			0.9991
		Node3	Interface2	317	GAT			0.9992			D			0.9993
		Node3	Interface2	318	GAA			1			E			1
		Node3	Interface2	319	AGT			0.9998			S			1
		Node3	Interface2	320	TGG			1			W			1
		Node3	Interface3	348	TGT			1			C			1
		Node3	Interface3	349	AGG	ATG		0.5222	0.4748		R	M		0.5222	0.4748
		Node3	Interface3	350	GGC			1			G			1
		Node3	Interface3	351	TTA			0.996			L			1
		Node3	Interface3	352	CCT	CCA		0.821	0.1722		P			0.9999
		Node3	Interface3	353	CTT			0.9999			L			1.0001
		Node4	Interface1	153	GAG			1			E			1
		Node4	Interface1	154	GAA			1			E			1
		Node4	Interface1	155	GAC			0.9767			D			1
		Node4	Interface1	156	GAT			0.9983			D			1
		Node4	Interface1	157	GTG			1			V			1
		Node4	Interface1	158	GTA			0.9993			V			1
		Node4	Interface1	159	GGT			1			G			1
		Node4	Interface1	160	TTT			1			F			1
		Node4	Interface1	161	GAT			0.9999			D			1
		Node4	Interface1	162	GAG			0.9999			E			0.9999
		Node4	Interface1	163	GAA			0.9999			E			1
		Node4	Interface1	164	GCA			0.9999			A			1
		Node4	Interface1	165	AAA			0.9998			K			0.9998
		Node4	Interface1	166	ACT	ATT		0.9216	0.078		T	I		0.9217	0.078
		Node4	Interface1	167	GTA			1			V			1
		Node4	Interface1	168	ATT			0.9997			I			1
		Node4	Interface1	169	GAT			0.9991			D			0.9995
		Node4	Interface1	170	CGT			1			R			1
		Node4	Interface2	306	GAT			0.9999			D			1
		Node4	Interface2	307	AAA	GAA		0.9187	0.0809		K	E		0.9188	0.0809
		Node4	Interface2	308	CCT			1			P			1
		Node4	Interface2	309	CAT			1			H			1
		Node4	Interface2	310	GAT			0.9989			D			0.9989
		Node4	Interface2	311	CTA	CTT		0.5865	0.4082		L			1
		Node4	Interface2	312	AAG			1			K			1
		Node4	Interface2	313	TTT			1			F			1
		Node4	Interface2	314	TTG			0.9999			L			1
		Node4	Interface2	315	ACT			0.9991			T			0.9999
		Node4	Interface2	316	AAA			0.9999			K			0.9999
		Node4	Interface2	317	GAT			0.9976			D			0.9984
		Node4	Interface2	318	GAA			1			E			1
		Node4	Interface2	319	AGT			1			S			1
		Node4	Interface2	320	TGG			1			W			1
		Node4	Interface3	348	TGT			1			C			1
		Node4	Interface3	349	AGG	ATG		0.5058	0.4896		R	M		0.5067	0.4896
		Node4	Interface3	350	GGC			1			G			1
		Node4	Interface3	351	TTA			0.9998			L			1
		Node4	Interface3	352	CCT			0.9963			P			1
		Node4	Interface3	353	CTT			1			L			1
		Node5	Interface1	153	GAG			1			E			1
		Node5	Interface1	154	GAA			1			E			1
		Node5	Interface1	155	GAC			0.9775			D			1
		Node5	Interface1	156	GAT			0.9997			D			1
		Node5	Interface1	157	GTG			1			V			1
		Node5	Interface1	158	GTA			0.9886			V			0.9999
		Node5	Interface1	159	GGT			1			G			1
		Node5	Interface1	160	TTT			1			F			1
		Node5	Interface1	161	GAT			0.9999			D			1
		Node5	Interface1	162	GAG			0.9963			E			0.9965
		Node5	Interface1	163	GAA			1			E			1
		Node5	Interface1	164	GCA			1			A			1
		Node5	Interface1	165	AAA			0.9968			K			0.9968
		Node5	Interface1	166	ACT	ATT		0.5629	0.4365		T	I		0.563	0.4366
		Node5	Interface1	167	GTA			1			V			1
		Node5	Interface1	168	ATT			0.9999			I			1
		Node5	Interface1	169	GAT			0.9939			D			0.9942
		Node5	Interface1	170	CGT			1			R			1
		Node5	Interface2	306	GAT			1			D			1
		Node5	Interface2	307	AAA			0.9841			K			0.9847
		Node5	Interface2	308	CCT			1			P			1
		Node5	Interface2	309	CAT			1			H			1
		Node5	Interface2	310	GAT			0.9965			D			0.9965
		Node5	Interface2	311	CTA	CTT		0.5824	0.4128		L			0.9999
		Node5	Interface2	312	AAG			1			K			1
		Node5	Interface2	313	TTT			1			F			1
		Node5	Interface2	314	TTG			0.9999			L			1
		Node5	Interface2	315	ACT			0.9905			T			0.9977
		Node5	Interface2	316	AAA			0.9999			K			1
		Node5	Interface2	317	GAT			0.9997			D			0.9999
		Node5	Interface2	318	GAA			1			E			1
		Node5	Interface2	319	AGT			1			S			1
		Node5	Interface2	320	TGG			1			W			1
		Node5	Interface3	348	TGT			1			C			1
		Node5	Interface3	349	ATG			0.9739			M			0.9739
		Node5	Interface3	350	GGC			1			G			1
		Node5	Interface3	351	TTA			1			L			1
		Node5	Interface3	352	CCT			0.9996			P			1
		Node5	Interface3	353	CTT			1			L			1
		Node6	Interface1	153	GAG			1			E			1
		Node6	Interface1	154	GAA			1			E			1
		Node6	Interface1	155	GAC	GAT		0.9227	0.0773		D			1
		Node6	Interface1	156	GAT			1			D			1
		Node6	Interface1	157	GTG			1			V			1
		Node6	Interface1	158	GTT			0.9997			V			1
		Node6	Interface1	159	GGT			1			G			1
		Node6	Interface1	160	TTT			1			F			1
		Node6	Interface1	161	GAT			1			D			1
		Node6	Interface1	162	GAT			0.9999			D			0.9999
		Node6	Interface1	163	GAA			1			E			1
		Node6	Interface1	164	GCA			1			A			1
		Node6	Interface1	165	AAA			1			K			1
		Node6	Interface1	166	ATT	ACT		0.5531	0.4469		I	T		0.5531	0.4469
		Node6	Interface1	167	GTA			1			V			1
		Node6	Interface1	168	ATT			1			I			1
		Node6	Interface1	169	GAT			1			D			1
		Node6	Interface1	170	CGT			1			R			1
		Node6	Interface2	306	GAT			1			D			1
		Node6	Interface2	307	AAA			0.9998			K			1
		Node6	Interface2	308	CCT			1			P			1
		Node6	Interface2	309	CAT			1			H			1
		Node6	Interface2	310	GAT			1			D			1
		Node6	Interface2	311	CTT			0.9999			L			1
		Node6	Interface2	312	AAG			1			K			1
		Node6	Interface2	313	TTT			1			F			1
		Node6	Interface2	314	TTG			0.9965			L			1
		Node6	Interface2	315	ACT			1			T			1
		Node6	Interface2	316	AAA			1			K			1
		Node6	Interface2	317	GAT			1			D			1
		Node6	Interface2	318	GAA			1			E			1
		Node6	Interface2	319	AGT			0.9972			S			0.9972
		Node6	Interface2	320	TGG			1			W			1
		Node6	Interface3	348	TGT			1			C			1
		Node6	Interface3	349	ATG			1			M			1
		Node6	Interface3	350	GGC			1			G			1
		Node6	Interface3	351	TTA			1			L			1
		Node6	Interface3	352	CCT			1			P			1
		Node6	Interface3	353	CTT			1			L			1
