## Supplementary material for "Helper NLR immune protein NRC3 evolved to evade inhibition by a cyst nematode virulence effector": S1-S2 Tables and S1 Data: S2_Table.xlsx

### Sheet: Sheet1
Gene name	Figure	Template PCR	Primers PCR	Primers OA	Synthesis	Product	Antibiotic	Plasmid ID	Purpose	RE	Plasmids	Comment	Publication	Design	Purpose
-	-	-	-	-	-	pL0V-UNI-DraIII	Spec	pICH41155	Cloning	-	-	-	Engler et al., 2014	https://doi.org/10.1021/sb4001504	Cloning
Rx-HA	Figs 1B, 3B, 3C, 6B, S7, S9A, S9B	-	-	-	-	pL2M-P19//2x35S::Rx-6xHA	Kan	pJK-B2-0178p-HA	Binary Agro L2M	BsaI	pJK268c_mRFP1, pICH51288, pICH41414, pICSL50009A, pCR8-Rx	-	Contreras et al., 2022	https://doi.org/10.15252/embj.2022111519	HR/CoIP/BN-PAGE/Western
CP-Myc	Figs 1B, 3B, 3C, 6B, S7, S9A, S9B	-	-	-	TTGGTCTCAAATGGGCCTGTTCACCATTCCTGATGGCGATTTCTTCAGCACCGCTAAGGCTGTGGTTGCTTCTAATGCTGTGGCTACCAACGAGGACCTGGCTAAGATTCAAGAGATCTGGAAGGACATGAAGATCCCGAGCGATACAATGGCTCAAGCTGCTTGGGATCTTGTGAGGCATTGTGCTGATGTGGGATCTTCTGCTCAGACCGAGATGATTGGTACTGGCCCTTACTCTAACGGTGTGTCTAGAGCTAGACTGGCTGCCGCTATCAAAGAGGTGTGCACTCTTAGACAGTTCTGCAAGAAGTACGCCCCGGTTGTTTGGAACTGGATGCTGACTAACAACTCTTCGTGAGACCAA	pL2M-P19//2x35S::PVX^CP4_CP_30-142-4xMyc	Kan	pJK-B2-0259p	Binary Agro L2M	BsaI	pJK268c_mRFP1, pICH51288, pICH41414, pICSL50010	-	Contreras et al., 2022	https://doi.org/10.15252/embj.2022111519	HR
-	-	-	-	-	-	pL0M-3UT-35Sterm	Spec	pICH41414	General L0M	-	-	AddGene #50337	Engler et al., 2014	https://doi.org/10.1021/sb4001504	L0M
-	-	-	-	-	-	pL0M-P5U-2x35S-TMV	Spec	pICH51288	General L0M	-	-	AddGene #50269	Engler et al., 2014	https://doi.org/10.1021/sb4001504	L0M
CaNRC1	Fig 1B	-	-	-	-	pL2M-2x35S::CaNRC1	Kan	pJK-B2-0496	Binary Agro L2M	BsaI	pJK001c_mRFP1, pICH51288, pICH41414, pICSL50028, pJK-0-188	ThermoFisher GeneArt GeneOptimizer codon-optimized for Nicotiana benthamiana	Kourelis et al., 2022	https://doi.org/10.1371/journal.pgen.1010414	HR
CaNRC2	Fig 1B	-	-	-	-	pL2M-2x35S::CaNRC2	Kan	pJK-B2-0498	Binary Agro L2M	BsaI	pJK001c_mRFP1, pICH51288, pICH41414, pICSL50028, pJK-0-190	ThermoFisher GeneArt GeneOptimizer codon-optimized for Nicotiana benthamiana	Kourelis et al., 2022	https://doi.org/10.1371/journal.pgen.1010414	HR
CaNRC3	Fig 1B	-	-	-	-	pL2M-2x35S::CaNRC3	Kan	pJK-B2-0500	Binary Agro L2M	BsaI	pJK001c_mRFP1, pICH51288, pICH41414, pICSL50028, pJK-0-192	ThermoFisher GeneArt GeneOptimizer codon-optimized for Nicotiana benthamiana	Kourelis et al., 2022	https://doi.org/10.1371/journal.pgen.1010414	HR
SlNRC1	Fig 1B	-	-	-	-	pL2M-2x35S::SlNRC1	Kan	pJK-B2-0578	Binary Agro L2M	BsaI	pJK001c_mRFP1, pICH51288, pICH41414, pICSL50028, pJK-0-220	ThermoFisher GeneArt GeneOptimizer codon-optimized for Nicotiana benthamiana	Kourelis et al., 2022	https://doi.org/10.1371/journal.pgen.1010414	HR
SlNRC2	Fig 1B	-	-	-	-	pL2M-2x35S::SlNRC2	Kan	pJK-B2-0580	Binary Agro L2M	BsaI	pJK001c_mRFP1, pICH51288, pICH41414, pICSL50028, pJK-0-222	ThermoFisher GeneArt GeneOptimizer codon-optimized for Nicotiana benthamiana	Kourelis et al., 2022	https://doi.org/10.1371/journal.pgen.1010414	HR
SlNRC3	Fig 1B	-	-	-	-	pL2M-2x35S::SlNRC3	Kan	pJK-B2-0582	Binary Agro L2M	BsaI	pJK001c_mRFP1, pICH51288, pICH41414, pICSL50028, pJK-0-224	ThermoFisher GeneArt GeneOptimizer codon-optimized for Nicotiana benthamiana	Kourelis et al., 2022	https://doi.org/10.1371/journal.pgen.1010414	HR
-	-	-	-	-	-	pL1V2-F1	Kan/mRFP1	pJK001c_mRFP1	Cloning	BpiI	pICSL4723, pICH47732_mRFP1, pICH41722	-	Kourelis et al., 2022	https://doi.org/10.1371/journal.pgen.1010414	L0M
-	-	-	-	-	-	pL1V2-P19//F2	Kan/mRFP1	pJK268c_mRFP1	Cloning	BpiI	pICSL4723, pJK263, pICH47742_mRFP1, pICH41744	-	Kourelis et al., 2022	https://doi.org/10.1371/journal.pgen.1010414	Cloning
-	-	-	-	AATGTCTGCTTGGTCACATCCTCAGTTTGAAAAGGGAGCTGAAAACCTATACTTCCA/ACCTTGGAAGTATAGGTTTTCAGCTCCCTTTTCAAACTGAGGATGTGACCAAGCAGA	-	pL0M-NT2-StrepII-TEV	Spec	pJK-0-092	General L0M	BpiI	pICH41258	-	Kourelis et al., 2022	https://doi.org/10.1371/journal.pgen.1010414	L0M
NbNRC3	-	pICH86988::NRC3	TTGGTCTCAAATGGCAGATGTAGCAGCAGAT/TTGGTCTCACGAACCCAATCCGAGATCTGGAG	-	-	pL0M-CDS1ns-NbNRC3	Spec	pJK-0-105	General L0M	BsaI	pICSL01005	-	Kourelis et al., 2022	https://doi.org/10.1371/journal.pgen.1010414	L0M
CaNRC3	-	-	-	-	CACTCTGTGGGTCTCAAATGGCTGATGTGGCTGTGAAGTTCCTGGTTGAGAACCTTATGCAGCTGCTGATCGATAACGCTGATCTGATCCTGGGTATCAAGGGCGAAGTTGAGGATCTTCTGAGGGACCTGTCTGACTTCAACGCTTTCCTTAAGCAGGCTGCCAAGAGCAGAAGGGATAACGAGGTTCTGAAAGAGATGGTCAAGAAGATCCGGAAGGTCGTCAATGCTGCTGAGGACAGCATTGATAAGTTCGTGATCGAGGCTAAGCGGCACGACGACAAGAACAAGTTTGCTCAGTGGTTCCACTTGACCCATGTGGCTAGAGCTAAGGGTGTTGCTGACGAGATCAAGAGCATCCGTGAGCGGGTGAAAGAAATCCGTGAGAACGATTCTTACG…	pL0M-CDS1ns-CaNRC3	Spec	pJK-0-192	General L0M	DraIII	pICH41155	ThermoFisher GeneArt GeneOptimizer codon-optimized for Nicotiana benthamiana	Kourelis et al., 2022	https://doi.org/10.1371/journal.pgen.1010414	L0M
SlNRC1	-	-	-	-	CACTCTGTGGTCTCAAATGGCTGATGTGGCTGTGAAGTTCCTGCTTGAGAACTTGACCCAGCTGCTGATCGATAACGCTGATCTGATTCTGGGTATCCAGGGCGAAGTTGAGAACCTTCTTACCGACCTGAACTACTTCAACGCCTTCCTGAAAGAGGCTGCCAAGTCTAGGCGTGAGAACGAGGTTCTGAAAGAGCTGGTCAAGAAGATCCGGAAGGTCGTCAATGATGCCGAGGACAGCATTGACAAGTTCGTGGTTGAGGCTAAGAGGCACGACGACAAGAACAAGTTTGCTCAGTGGTTCCACATCACCCATGTGGCTAGAGCTAAGGGTGTTGCTGACGAGATCAAGAGCATCCGTGAGCGGGTGAAAGAAATCAGGGATAACGATGCTTACGG…	pL0M-CDS1ns-SlNRC3	Spec	pJK-0-224	General L0M	DraIII	pICH41155	ThermoFisher GeneArt GeneOptimizer codon-optimized for Nicotiana benthamiana	Kourelis et al., 2022	https://doi.org/10.1371/journal.pgen.1010414	L0M
LaG16/EV	-	-	-	-	TTGAAGACATAATGGCTCAGGTTCAGCTTGTTGAGTCTGGTGGTCGTCTTGTGCAGGCTGGTGATTCTCTTCGTCTTTCTTGTGCTGCTAGCGGCCGTACTTTCTCTACTTCTGCTATGGCTTGGTTTCGTCAGGCTCCTGGTCGTGAGCGTGAATTCGTTGCTGCTATTACTTGGACCGTGGGCAACACCATTCTTGGCGATTCTGTTCGTGGCCGTTTCACCATCTCACGTGATCGTGCTCGTAACACCGTGGACCTGCAGATGGATAATCTTGAGCCTGAGGATACCGCCGTGTACTATTGCTCTGCTCGTTCTCGTGGTTACGTGCTGTCTGTGCTTCGTTCTGTGGATAGCTATGATTACTGGGGTCAGGGTACTCAGGTTACCGTTTCTGGTT…	pL0M-CDS1ns-LaG-16_K/R_VHH	Spec	pJK-0-044	General L0M	BpiI	pICSL01005	ThermoFisher GeneArt GeneOptimizer codon-optimized for Nicotiana benthamiana	Kourelis, Marchal et al., 2023	https://doi.org/10.1126/science.abn4116	L0M
-	-	-	-	-	-	pL0M-CT-4xMyc	Spec	pICSL50010	General L0M	-	-	AddGene #50310	TSL SynBio	-	L0M
LaG16/EV	-	-	-	-	CACTCTGTGGTCTCATTCGTGATAGGCTTTGAGACCACGAAGTG	pL0M-CT-STOP	Spec	pICSL50028	General L0M	BpiI	-	-	TSL SynBio	-	L0M
-	-	-	-	-	-	pICH86988-NPTII//p35S::CDS1_tOCS	Kan/LacZ	pICH86988	Cloning	-	-	AddGene #48076	Weber et al., 2011	https://doi.org/10.1371/journal.pone.0016765	Cloning
-	-	-	-	-	-	pL0V-CDS1ns [AATG-TTCG]	Spec/LacZ	pICSL01005	Cloning	-	-	AddGene #47996;Published as pAGM1287	Weber et al., 2011	https://doi.org/10.1371/journal.pone.0016765	-
NbNRC3	Figs 3B, 3C, 6B, S7	-	-	-	-	pL2M-2x35S::NbNRC3-4xMyc	Kan	pCMA-B2-001	Binary Agro L2M	BsaI	pJK001c_mRFP1, pICH51288, pICH41414, pICSL50010, pJK-0-105	-	This work	JK	HR/Western
NbNRC3E316K	Figs 3B, 3C	-	-	-	-	pL2M-2x35S::NbNRC3^E316K-4xMyc	Kan	pCMA-B2-002	Binary Agro L2M	BsaI	pJK001c_mRFP1, pICH51288, pICH41414, pICSL50010, pCMA-0-001	-	This work	JK	HR/Western
CaNRC3	Figs 3B, 3C	-	-	-	-	pL2M-2x35S::CaNRC3-4xMyc	Kan	pCMA-B2-006	Binary Agro L2M	BsaI	pJK001c_mRFP1, pICH51288, pICH41414, pICSL50010, pJK-0-192	ThermoFisher GeneArt GeneOptimizer codon-optimized for Nicotiana benthamiana	This work	JK	HR/Western
CaNRC3K314E	Figs 3B, 3C	-	-	-	-	pL2M-2x35S::CaNRC3^K314E-4xMyc	Kan	pCMA-B2-007	Binary Agro L2M	BsaI	pJK001c_mRFP1, pICH51288, pICH41414, pICSL50010, pCMA-0-004	ThermoFisher GeneArt GeneOptimizer codon-optimized for Nicotiana benthamiana	This work	JK	HR/Western
CaNRC3EEE	Figs 4A, S4	-	-	-	-	pL2M-2x35S::CaNRC3^L9E,L13E,L17E-4xMyc	Kan	pCMA-B2-010	Binary Agro L2M	BsaI	pJK001c_mRFP1, pICH51288, pICH41414, pICSL50010, pJK-0-437	ThermoFisher GeneArt GeneOptimizer codon-optimized for Nicotiana benthamiana	This work	JK	HR/CoIP/BN-PAGE/Western
CaNRC3EEE/K314E	Figs 4A, S4	-	-	-	-	pL2M-2x35S::CaNRC3^L9E,L13E,L17E,K314E-4xMyc	Kan	pCMA-B2-011	Binary Agro L2M	BsaI	pJK001c_mRFP1, pICH51288, pICH41414, pICSL50010, pCMA-0-006	ThermoFisher GeneArt GeneOptimizer codon-optimized for Nicotiana benthamiana	This work	JK	HR/CoIP/BN-PAGE/Western
SlNRC3	Figs 3B, 3C, 6B, S7, S9A, S9B	-	-	-	-	pL2M-2x35S::SlNRC3-4xMyc	Kan	pCMA-B2-012	Binary Agro L2M	BsaI	pJK001c_mRFP1, pICH51288, pICH41414, pICSL50010, pJK-0-224	ThermoFisher GeneArt GeneOptimizer codon-optimized for Nicotiana benthamiana	This work	JK	HR/Western
SlNRC3K314E	Figs 3B, 3C, 6B, S7, S9A, S9B	-	-	-	-	pL2M-2x35S::SlNRC3^K314E-4xMyc	Kan	pCMA-B2-013	Binary Agro L2M	BsaI	pJK001c_mRFP1, pICH51288, pICH41414, pICSL50010, pCMA-0-007	ThermoFisher GeneArt GeneOptimizer codon-optimized for Nicotiana benthamiana	This work	JK	HR/Western
SlNRC3EEE	Figs 4C, 6C, S6, S8, S9C, S10	-	-	-	-	pL2M-2x35S::SlNRC3^L9E,L13E,L17E-4xMyc	Kan	pCMA-B2-016	Binary Agro L2M	BsaI	pJK001c_mRFP1, pICH51288, pICH41414, pICSL50010, pJK-0-438	ThermoFisher GeneArt GeneOptimizer codon-optimized for Nicotiana benthamiana	This work	JK	HR/CoIP/BN-PAGE/Western
SlNRC3EEE/K314E	Figs 4C, 6C, S6, S9C, S10	-	-	-	-	pL2M-2x35S::SlNRC3^L9E,L13E,L17E,K314E-4xMyc	Kan	pCMA-B2-017	Binary Agro L2M	BsaI	pJK001c_mRFP1, pICH51288, pICH41414, pICSL50010, pCMA-0-009	ThermoFisher GeneArt GeneOptimizer codon-optimized for Nicotiana benthamiana	This work	JK	HR/CoIP/BN-PAGE/Western
StNRC3E314K	Figs 3B, 3C	-	-	-	-	pL2M-2x35S::StSolNRC3^E314K-4xMyc	Kan	pCMA-B2-018	Binary Agro L2M	BsaI	pJK001c_mRFP1, pICH51288, pICH41414, pICSL50010, pCMA-0-010	ThermoFisher GeneArt GeneOptimizer codon-optimized for Nicotiana benthamiana	This work	JK	HR/Western
StNRC3EEE	Figs 4B, S5	-	-	-	-	pL2M-2x35S::StSolNRC3^L9E,L13E,L17E-4xMyc	Kan	pCMA-B2-020	Binary Agro L2M	BsaI	pJK001c_mRFP1, pICH51288, pICH41414, pICSL50010, pCMA-0-012	ThermoFisher GeneArt GeneOptimizer codon-optimized for Nicotiana benthamiana	This work	JK	HR/CoIP/BN-PAGE/Western
StNRC3EEE/E314K	Figs 4B, S5	-	-	-	-	pL2M-2x35S::StSolNRC3^L9E,L13E,L17E,E314K-4xMyc	Kan	pCMA-B2-021	Binary Agro L2M	BsaI	pJK001c_mRFP1, pICH51288, pICH41414, pICSL50010, pCMA-0-013	ThermoFisher GeneArt GeneOptimizer codon-optimized for Nicotiana benthamiana	This work	JK	HR/CoIP/BN-PAGE/Western
anc1.1	Figs 6B, S7, S9A, S9B	pCMA-B2-012	TTGAAGACAACCTCTTGCTATTGTGGTGATTGCTG/TTGAAGACAAAAGCCCACCACATCATCCTCTTC	-	TTGAAGACAAGCTTCGATGAGGAGGCAAAGACCGTGATTGATAGGCTGATCGGTGGCAGCGATTACGTTGAAGTTGTGCCTGTTGTGGGTATGCCTGGTCTTGGTAAGACTACCCTGGCCTACAAGATCTACAAGGACCCGAAGGTTGAGTACGAGTTCTTCACTAGAGTGTGGGTGTACGTGAGCCAGACCTTCAAGAGAAGAGAGATCTTCCTGAACATCATCAGCAAGTTCACCCGGAACACCAAGCAGTACGATGATACCCCTGAGGATGATCTGGCCAACGAGGTCAAAGAACTGCTTGGCAAAGGTGGCAAGTACCTGATCGTGCTTGATGACGTGTGGACCATGGAAGCTTGGGACAGAATCAAGATCGCTTTCCCGAACAACGGCAAGAGG…	pL2M-2x35S::synSolycNRC3^D160E,K314E,D315N,M347R-4xMyc	Kan	pCMA-B2-038	Binary Agro L2M	BpiI	-	-	This work	JK	HR/Western
anc1.1EEE	Figs 6C, S8, S9C, S10	pCMA-B2-016	TTGAAGACAACCTCTTGCTATTGTGGTGATTGCTG/TTGAAGACAAAAGCCCACCACATCATCCTCTTC	-	TTGAAGACAAGCTTCGATGAGGAGGCAAAGACCGTGATTGATAGGCTGATCGGTGGCAGCGATTACGTTGAAGTTGTGCCTGTTGTGGGTATGCCTGGTCTTGGTAAGACTACCCTGGCCTACAAGATCTACAAGGACCCGAAGGTTGAGTACGAGTTCTTCACTAGAGTGTGGGTGTACGTGAGCCAGACCTTCAAGAGAAGAGAGATCTTCCTGAACATCATCAGCAAGTTCACCCGGAACACCAAGCAGTACGATGATACCCCTGAGGATGATCTGGCCAACGAGGTCAAAGAACTGCTTGGCAAAGGTGGCAAGTACCTGATCGTGCTTGATGACGTGTGGACCATGGAAGCTTGGGACAGAATCAAGATCGCTTTCCCGAACAACGGCAAGAGG…	pL2M-2x35S::synSolycNRC3^L9E,L13E,L17E,D160E,K314E,D315N,M347R-4xMyc	Kan	pCMA-B2-040	Binary Agro L2M	BpiI	-	Contains BsaI	This work	JK	HR/CoIP/BN-PAGE/Western
anc1.2	Figs 6B, S7, S9A, S9B	pCMA-B2-012	TTGAAGACAACCTCTTGCTATTGTGGTGATTGCTG/TTGAAGACAAAAGCCCACCACATCATCCTCTTC	-	TTGAAGACAAGAGGAAGATGAAGTGGTAGGCTTTGATGACGAAGCGAAAACTGTAATTGATCGCCTCATTGGAGGATCAGATTATGTTGTGCCGGTCGTTGGTATGCCTGGTCTTGGAAAAACAACTTTGGCATATAAGATTTTCAAGGATTCCACAGTTGAGTATGAGTTTTTCAACCGCATATGGGTATATGTCTCTCAATCATTCAACAGAAGGGAAATATTTCTCAACATCATCAGCAAATTCACTCGAAACACCAAACAATACCATGATACACCAGAGGAGGAATTAGCAAATGAAATAAAGGAGCTGCTTGGGAAGGGTGGGAAATATCTTGTTGTTTTAGATGATGTGTGGACAAGAGAAGCTTGGGATCGCATTAAAATTGCTTTCCCCAA…	pL2M-2x35S::synSolycNRC3^D160E,K314E,M347R-4xMyc	Kan	pCMA-B2-043	Binary Agro L2M	BpiI	-	-	This work	CMA	HR/Western
anc2	Figs 6B, S7	pCMA-B2-012	TTGAAGACAACCTCTTGCTATTGTGGTGATTGCTG/TTGAAGACAAAAGCCCACCACATCATCCTCTTC	-	TTGAAGACAAGAGGAAGATGAAGTGGTAGGCTTTGATGACGAAGCGAAAACTGTAATTGATCGCCTCATTGGAGGATCAGATTATGTTGTGCCGGTCGTTGGTATGCCTGGTCTTGGAAAAACAACTTTGGCATATAAGATTTTCAAGGATTCCACAGTTGAGTATGAGTTTTTCAACCGCATATGGGTATATGTCTCTCAATCATTCAACAGAAGGGAAATATTTCTCAACATCATCAGCAAATTCACTCGAAACACCAAACAATACCATGATACACCAGAGGAGGAATTAGCAAATGAAATAAAGGAGCTGCTTGGGAAGGGTGGGAAATATCTTGTTGTTTTAGATGATGTGTGGACAAGAGAAGCTTGGGATCGCATTAAAATTGCTTTCCCCAA…	pL2M-2x35S::synSolycNRC3^D160E,M347R-4xMyc	Kan	pCMA-B2-044	Binary Agro L2M	BpiI	-	-	This work	CMA	HR/Western
anc3/4	Figs 6B, S7	pCMA-B2-012	TTGAAGACAACCTCTTGCTATTGTGGTGATTGCTG/TTGAAGACAAAAGCCCACCACATCATCCTCTTC	-	TTGAAGACAAGAGGAAGATGAAGTGGTAGGCTTTGATGACGAAGCGAAAACTGTAATTGATCGCCTCATTGGAGGATCAGATTATGTTGTGCCGGTCGTTGGTATGCCTGGTCTTGGAAAAACAACTTTGGCATATAAGATTTTCAAGGATTCCACAGTTGAGTATGAGTTTTTCAACCGCATATGGGTATATGTCTCTCAATCATTCAACAGAAGGGAAATATTTCTCAACATCATCAGCAAATTCACTCGAAACACCAAACAATACCATGATACACCAGAGGAGGAATTAGCAAATGAAATAAAGGAGCTGCTTGGGAAGGGTGGGAAATATCTTGTTGTTTTAGATGATGTGTGGACAAGAGAAGCTTGGGATCGCATTAAAATTGCTTTCCCCAA…	pL2M-2x35S::synSolycNRC3^D160E-4xMyc	Kan	pCMA-B2-045	Binary Agro L2M	BpiI	-	-	This work	CMA	HR/Western
anc5	Figs 6B, S7	pCMA-B2-012	TTGAAGACAACCTCTTGCTATTGTGGTGATTGCTG/TTGAAGACAAAAGCCCACCACATCATCCTCTTC	-	TTGAAGACAAGAGGAAGATGAAGTGGTAGGCTTTGATGACGAAGCGAAAATTGTAATTGATCGCCTCATTGGAGGATCAGATTATGTTGTGCCGGTCGTTGGTATGCCTGGTCTTGGAAAAACAACTTTGGCATATAAGATTTTCAAGGATTCCACAGTTGAGTATGAGTTTTTCAACCGCATATGGGTATATGTCTCTCAATCATTCAACAGAAGGGAAATATTTCTCAACATCATCAGCAAATTCACTCGAAACACCAAACAATACCATGATACACCAGAGGAGGAATTAGCAAATGAAATAAAGGAGCTGCTTGGGAAGGGTGGGAAATATCTTGTTGTTTTAGATGATGTGTGGACAAGAGAAGCTTGGGATCGCATTAAAATTGCTTTCCCCAA…	pL2M-2x35S::synSolycNRC3^D160E,T167I-4xMyc	Kan	pCMA-B2-046	Binary Agro L2M	BpiI	-	-	This work	CMA	HR/Western
anc6.2	Figs 6B, S7	pCMA-B2-012	TTGAAGACAACCTCTTGCTATTGTGGTGATTGCTG/TTGAAGACAAAAGCCCACCACATCATCCTCTTC	-	TTGAAGACAAGAGGAAGATGACGTGGTAGGCTTTGATGACGAAGCGAAAATTGTAATTGATCGCCTCATTGGAGGATCAGATTATGTTGTGCCGGTCGTTGGTATGCCTGGTCTTGGAAAAACAACTTTGGCATATAAGATTTTCAAGGATTCCACAGTTGAGTATGAGTTTTTCAACCGCATATGGGTATATGTCTCTCAATCATTCAACAGAAGGGAAATATTTCTCAACATCATCAGCAAATTCACTCGAAACACCAAACAATACCATGATACACCAGAGGAGGAATTAGCAAATGAAATAAAGGAGCTGCTTGGGAAGGGTGGGAAATATCTTGTTGTTTTAGATGATGTGTGGACAAGAGAAGCTTGGGATCGCATTAAAATTGCTTTCCCCAA…	pL2M-2x35S::synSolycNRC3^T167I-4xMyc	Kan	pCMA-B2-047	Binary Agro L2M	BpiI	-	-	This work	CMA	HR/Western
anc1.2EEE	Figs 6C, S8	pCMA-B2-016	TTGAAGACAACCTCTTGCTATTGTGGTGATTGCTG/TTGAAGACAAAAGCCCACCACATCATCCTCTTC	-	TTGAAGACAAGAGGAAGATGAAGTGGTAGGCTTTGATGACGAAGCGAAAACTGTAATTGATCGCCTCATTGGAGGATCAGATTATGTTGTGCCGGTCGTTGGTATGCCTGGTCTTGGAAAAACAACTTTGGCATATAAGATTTTCAAGGATTCCACAGTTGAGTATGAGTTTTTCAACCGCATATGGGTATATGTCTCTCAATCATTCAACAGAAGGGAAATATTTCTCAACATCATCAGCAAATTCACTCGAAACACCAAACAATACCATGATACACCAGAGGAGGAATTAGCAAATGAAATAAAGGAGCTGCTTGGGAAGGGTGGGAAATATCTTGTTGTTTTAGATGATGTGTGGACAAGAGAAGCTTGGGATCGCATTAAAATTGCTTTCCCCAA…	pL2M-2x35S::synSolycNRC3^L9E,L13E,L17E,D160E,K314E,M347R-4xMyc	Kan	pCMA-B2-048	Binary Agro L2M	BpiI	-	-	This work	CMA	HR/CoIP/BN-PAGE/Western
anc2EEE	Figs 6C, S8	pCMA-B2-016	TTGAAGACAACCTCTTGCTATTGTGGTGATTGCTG/TTGAAGACAAAAGCCCACCACATCATCCTCTTC	-	TTGAAGACAAGAGGAAGATGAAGTGGTAGGCTTTGATGACGAAGCGAAAACTGTAATTGATCGCCTCATTGGAGGATCAGATTATGTTGTGCCGGTCGTTGGTATGCCTGGTCTTGGAAAAACAACTTTGGCATATAAGATTTTCAAGGATTCCACAGTTGAGTATGAGTTTTTCAACCGCATATGGGTATATGTCTCTCAATCATTCAACAGAAGGGAAATATTTCTCAACATCATCAGCAAATTCACTCGAAACACCAAACAATACCATGATACACCAGAGGAGGAATTAGCAAATGAAATAAAGGAGCTGCTTGGGAAGGGTGGGAAATATCTTGTTGTTTTAGATGATGTGTGGACAAGAGAAGCTTGGGATCGCATTAAAATTGCTTTCCCCAA…	pL2M-2x35S::synSolycNRC3^L9E,L13E,L17E,D160E,M347R-4xMyc	Kan	pCMA-B2-049	Binary Agro L2M	BpiI	-	-	This work	CMA	HR/CoIP/BN-PAGE/Western
anc3/4EEE	Figs 6C, S8	pCMA-B2-016	TTGAAGACAACCTCTTGCTATTGTGGTGATTGCTG/TTGAAGACAAAAGCCCACCACATCATCCTCTTC	-	TTGAAGACAAGAGGAAGATGAAGTGGTAGGCTTTGATGACGAAGCGAAAACTGTAATTGATCGCCTCATTGGAGGATCAGATTATGTTGTGCCGGTCGTTGGTATGCCTGGTCTTGGAAAAACAACTTTGGCATATAAGATTTTCAAGGATTCCACAGTTGAGTATGAGTTTTTCAACCGCATATGGGTATATGTCTCTCAATCATTCAACAGAAGGGAAATATTTCTCAACATCATCAGCAAATTCACTCGAAACACCAAACAATACCATGATACACCAGAGGAGGAATTAGCAAATGAAATAAAGGAGCTGCTTGGGAAGGGTGGGAAATATCTTGTTGTTTTAGATGATGTGTGGACAAGAGAAGCTTGGGATCGCATTAAAATTGCTTTCCCCAA…	pL2M-2x35S::synSolycNRC3^L9E,L13E,L17E,D160E-4xMyc	Kan	pCMA-B2-050	Binary Agro L2M	BpiI	-	-	This work	CMA	HR/CoIP/BN-PAGE/Western
anc5EEE	Figs 6C, S8	pCMA-B2-016	TTGAAGACAACCTCTTGCTATTGTGGTGATTGCTG/TTGAAGACAAAAGCCCACCACATCATCCTCTTC	-	TTGAAGACAAGAGGAAGATGAAGTGGTAGGCTTTGATGACGAAGCGAAAATTGTAATTGATCGCCTCATTGGAGGATCAGATTATGTTGTGCCGGTCGTTGGTATGCCTGGTCTTGGAAAAACAACTTTGGCATATAAGATTTTCAAGGATTCCACAGTTGAGTATGAGTTTTTCAACCGCATATGGGTATATGTCTCTCAATCATTCAACAGAAGGGAAATATTTCTCAACATCATCAGCAAATTCACTCGAAACACCAAACAATACCATGATACACCAGAGGAGGAATTAGCAAATGAAATAAAGGAGCTGCTTGGGAAGGGTGGGAAATATCTTGTTGTTTTAGATGATGTGTGGACAAGAGAAGCTTGGGATCGCATTAAAATTGCTTTCCCCAA…	pL2M-2x35S::synSolycNRC3^L9E,L13E,L17E,T167I-4xMyc	Kan	pCMA-B2-051	Binary Agro L2M	BpiI	-	-	This work	CMA	HR/CoIP/BN-PAGE/Western
anc6.2EEE	Figs 6C, S8	pCMA-B2-016	TTGAAGACAACCTCTTGCTATTGTGGTGATTGCTG/TTGAAGACAAAAGCCCACCACATCATCCTCTTC	-	TTGAAGACAAGAGGAAGATGACGTGGTAGGCTTTGATGACGAAGCGAAAATTGTAATTGATCGCCTCATTGGAGGATCAGATTATGTTGTGCCGGTCGTTGGTATGCCTGGTCTTGGAAAAACAACTTTGGCATATAAGATTTTCAAGGATTCCACAGTTGAGTATGAGTTTTTCAACCGCATATGGGTATATGTCTCTCAATCATTCAACAGAAGGGAAATATTTCTCAACATCATCAGCAAATTCACTCGAAACACCAAACAATACCATGATACACCAGAGGAGGAATTAGCAAATGAAATAAAGGAGCTGCTTGGGAAGGGTGGGAAATATCTTGTTGTTTTAGATGATGTGTGGACAAGAGAAGCTTGGGATCGCATTAAAATTGCTTTCCCCAA…	pL2M-2x35S::synSolycNRC3^L9E,L13E,L17E,D160E,T167I-4xMyc	Kan	pCMA-B2-052	Binary Agro L2M	BpiI	-	-	This work	CMA	HR/CoIP/BN-PAGE/Western
LaG16/EV	Figs 1B, 3B, 3C, 6B, S7, S9A, S9B	-	-	-	-	pL2M-P19//2x35S::LaG16^K/R	Kan	pJK-B2-0019p	Binary Agro L2M	BsaI	pJK268c_mRFP1, pICH51288, pICH41414, pJK-0-044, pICSL50028	-	This work	JK	HR/CoIP/BN-PAGE/Western
NbNRC2	Fig 1B	pICH86988::NRC2	TTGGTCTCAAATGGCGAACGTTGCGGTG/TTGGTCTCAAAGCTCAGAGATCGGGAGG	-	-	pICH86988-NPTII//p35S::NbNRC2a	Kan	pJK-B2-0090	Binary Agro L2M	BsaI	pICH86988	-	This work	JK	HR
SPRYSEC15	Figs 1B, 3B, 3C, 6B, S7, S9A, S9B	-	-	-	TTGGTCTCAAGGTAGCCCTAAGGCTAATGCCAAGCTCGAGAAGGTGCCATCTGGTAATGCTGAGTCTACTCCTGTGCTTACCCTTCAGAATCGGTGGGCTTATTCTGCTAGGGATGAGAAGCTTGCTTGGGACTCTGCTGCAAGGGACGAAAAGCTTGAACTTACTGAGCCTGCTGGTCTGATCGTGCAGTTCATTGGCGAGAACAGCAAGCACAGATCAGTGAGGGCTAAGCTGCCTATTCCTAAGGGCAACAGCGGCATCTTCTACTACGAGGTGACCATCTCTGGTGATGGCGACGCTATCTACATTGGTCTTGCTACTGAGCAGATGCCTCTGAGGGATACTCATGTGGGTTACAACGAGGGAACCTACGGCTATGGTAGCTCTGGTAAGTTCTG…	pL2M-P19//2x35S::StrepII-synSPRYSEC15ΔSP	Kan	pJK-B2-0275pSyn	Binary Agro L2M	BsaI	pJK268c_mRFP1, pICH51288, pJK-0-092, pICH41414	-	This work	JK	HR
NbNRC3	Fig 1B	-	-	-	-	pL2M-2x35S::NbNRC3	Kan	pJK-B2-0640	Binary Agro L2M	BsaI	pJK001c_mRFP1, pICH51288, pICH41414, pICSL50028, pJK-0-105	-	This work	JK	HR
StNRC1	Fig 1B	-	-	-	-	pL2M-2x35S::StSolNRC1	Kan	pJK-B2-0965	Binary Agro L2M	BsaI	pJK001c_mRFP1, pICH51288, pICH41414, pICSL50028, pJK-0-413	ThermoFisher GeneArt GeneOptimizer codon-optimized for Nicotiana benthamiana	This work	JK	HR
StNRC2	Fig 1B	-	-	-	-	pL2M-2x35S::StSolNRC2	Kan	pJK-B2-0967	Binary Agro L2M	BsaI	pJK001c_mRFP1, pICH51288, pICH41414, pICSL50028, pJK-0-415	ThermoFisher GeneArt GeneOptimizer codon-optimized for Nicotiana benthamiana	This work	JK	HR
StNRC3	Fig 1B	-	-	-	-	pL2M-2x35S::StSolNRC3	Kan	pJK-B2-0969	Binary Agro L2M	BsaI	pJK001c_mRFP1, pICH51288, pICH41414, pICSL50028, pJK-0-417	ThermoFisher GeneArt GeneOptimizer codon-optimized for Nicotiana benthamiana	This work	JK	HR
StNRC3	Figs 3B, 3C	-	-	-	-	pL2M-2x35S::StSolNRC3-4xMyc	Kan	pJK-B2-0969-MYC	Binary Agro L2M	BsaI	pJK001c_mRFP1, pICH51288, pICH41414, pICSL50010, pJK-0-417	ThermoFisher GeneArt GeneOptimizer codon-optimized for Nicotiana benthamiana	This work	JK	HR/Western
NbNRC3E316K	-	pJK-0-105	TTGAAGACAATAAGAATGAAAGTTGGGAGCTACTTGAGAAGAG/TTGAAGACAACTTAGTCAAAAACTTTAGATCATGAGGTTTATCGTTGC	-	-	pL0M-CDS1ns-NbNRC3^E316K	Spec	pCMA-0-001	General L0M	BpiI	-	-	This work	JK	L0M
CaNRC3K314E	-	pJK-0-192	TTGAAGACAAGAGGATGAGTCTTGGGAGCTGC/TTGAAGACAACCTCGGTGAGGAACTTAAGGTTGTGCG	-	-	pL0M-CDS1ns-CaNRC3^K314E	Spec	pCMA-0-004	General L0M	BpiI	-	ThermoFisher GeneArt GeneOptimizer codon-optimized for Nicotiana benthamiana	This work	JK	L0M
CaNRC3EEE/K314E	-	pJK-0-437	TTGAAGACAAGAGGATGAGTCTTGGGAGCTGC/TTGAAGACAACCTCGGTGAGGAACTTAAGGTTGTGCG	-	-	pL0M-CDS1ns-CaNRC3^L9E,L13E,L17E,K314E	Spec	pCMA-0-006	General L0M	BpiI	-	ThermoFisher GeneArt GeneOptimizer codon-optimized for Nicotiana benthamiana	This work	JK	L0M
SlNRC3K314E	-	pJK-0-224	TTGAAGACAAGAGGATGAATCTTGGGAGCTGCTC/TTGAAGACAACCTCGGTGAGGAACTTAAGGTCGTGC	-	-	pL0M-CDS1ns-SlNRC3^K314E	Spec	pCMA-0-007	General L0M	BpiI	-	ThermoFisher GeneArt GeneOptimizer codon-optimized for Nicotiana benthamiana	This work	JK	L0M
SlNRC3EEE/K314E	-	pJK-0-438	TTGAAGACAAGAGGATGAATCTTGGGAGCTGCTC/TTGAAGACAACCTCGGTGAGGAACTTAAGGTCGTGC	-	-	pL0M-CDS1ns-SlNRC3^L9E,L13E,L17E,K314E	Spec	pCMA-0-009	General L0M	BpiI	-	ThermoFisher GeneArt GeneOptimizer codon-optimized for Nicotiana benthamiana	This work	JK	L0M
StNRC3E314K	-	pJK-0-417	TTGAAGACAAAAGGATGAATCTTGGGAGCTGCTC/TTGAAGACAACCTTGGTGAGGAACTTAAGGTCGTGAG	-	-	pL0M-CDS1ns-StSolNRC3^E314K	Spec	pCMA-0-010	General L0M	BpiI	-	ThermoFisher GeneArt GeneOptimizer codon-optimized for Nicotiana benthamiana	This work	JK	L0M
StNRC3EEE	-	pJK-0-417	TTGAAGACAAAGATCGATAACGCTGATCTGATCCTG/TTGAAGACAACATTTGAGACCCACAGAGTGATTAATGAA	AATGGCTGATGTGGCTGTGAAGTTCGAGGTTGAGAACGAGATGCAGCTGG/ATCTCCAGCTGCATCTCGTTCTCAACCTCGAACTTCACAGCCACATCAGC	-	pL0M-CDS1ns-StSolNRC3^L9E,L13E,L17E	Spec	pCMA-0-012	General L0M	BpiI	-	ThermoFisher GeneArt GeneOptimizer codon-optimized for Nicotiana benthamiana	This work	JK	L0M
StNRC3EEE/E314K	-	pCMA-0-010	TTGAAGACAAAGATCGATAACGCTGATCTGATCCTG/TTGAAGACAACATTTGAGACCCACAGAGTGATTAATGAA	AATGGCTGATGTGGCTGTGAAGTTCGAGGTTGAGAACGAGATGCAGCTGG/ATCTCCAGCTGCATCTCGTTCTCAACCTCGAACTTCACAGCCACATCAGC	-	pL0M-CDS1ns-StSolNRC3^L9E,L13E,L17E,E314K	Spec	pCMA-0-013	General L0M	BpiI	-	ThermoFisher GeneArt GeneOptimizer codon-optimized for Nicotiana benthamiana	This work	JK	L0M
StNRC1	-	-	-	-	CACTCTGTGGGTCTCAAATGGTGGATGTGGGTGTTGAGTTCCTGCTTGAGAACCTTAAGCAGCTGGTGCTGGATAACGTTGAGCTTATCGGTGAGGTGAAGGACGAGATCGAGAACCTGAGAGAGGATCTGTCTGAGTTCAACGCCTTCTTGAAGCAGGCTGCTATGGTGAGGTCTGAGTACCCTGTTCCTAAAGAGCTGGTCCGGTCCATTAGAAAGGTGGTGAATAGAGCTGAGGACGCCATCGACAAGTTCGTGATTGAAGCTAAGGTGCACAAGGACAAGGGCTTCAAGGGCGTGTTCAACAAGCACGTTCACTACAAGAGGGTGCGAGAGATCGCTGTTGAGATCAAGAGGATCAGAGACAGGATCCGTGAGATCAGGCAGAACAATGCTCATG…	pL0M-CDS1ns-StSolNRC1	Spec	pJK-0-413	General L0M	DraIII	pICH41155	ThermoFisher GeneArt GeneOptimizer codon-optimized for Nicotiana benthamiana	This work	JK	L0M
StNRC2	-	-	-	-	CACTCTGTGGGTCTCAAATGGCTAACGTGGCAGTTGAGTTCCTGGTTGAGAACCTTATGCAGCTGCTGAGGGATAACGCTGAGCTTATCTCTGGTGTGAAAGAGGCTGCTGAGTCTCTTCTGCAGGATCTGAACGACTTCAACGCCTTCCTTAAGCAGGCTGCTAAGTGCCACATCAACGAGAATGAGGTGCTCCGTGAGCTGGTGAAGAAGATCAGGACCGTTGTTAACAGCGCTGAGGACGCTATCGACAAGTTCGTGATTGAGGCTAAGCTGCACAAGGACAAGGGTATGACCAGAGTGCTTGATCTGCCTCACTACAAGAGGGTGAGAGAAGTGGCTGGTGAGATCAAGGCCATTCGGAACAAGGTGAAAGAAATCCGGCAGAACGATGCTATCG…	pL0M-CDS1ns-StSolNRC2	Spec	pJK-0-415	General L0M	DraIII	pICH41155	ThermoFisher GeneArt GeneOptimizer codon-optimized for Nicotiana benthamiana	This work	JK	L0M
StNRC3	-	-	-	-	CACTCTGTGGGTCTCAAATGGCTGATGTGGCTGTGAAGTTCCTGGTTGAGAACCTTATGCAGCTGCTGATCGATAACGCTGATCTGATCCTGGGTATCAAGGGCGAAGTTGAGAACTTGCTGAGGGACCTGAACGACTTCAACGCTTTCCTTAAGCAGGCTGCCAAGTCTAGGCGTGAGAACGAGGTTCTGAAAGAGATGGTCAAGAAGATCCGGAAGGTCGTCAACGATGCTGAGGACAGCATTGACAAGTTCGTGATCGAGGCTAAGAGGCACGACGACAAGAACAAGTTTGCTCAGTGGTTCCACATCACCCATGTGGCTAGAGCTAAGGGTGTTGCTGACGAGATCAAGAGCATCCGTGAGCGGGTGAAAGAAATCAGGGAAAACGAGGCTTACG…	pL0M-CDS1ns-StSolNRC3	Spec	pJK-0-417	General L0M	DraIII	pICH41155	ThermoFisher GeneArt GeneOptimizer codon-optimized for Nicotiana benthamiana	This work	JK	L0M
CaNRC3EEE	-	pJK-B2-500	TTGGTCTCAAGGTATCAAGGGCGAAGTTGAGG/TTGGTCTCACGAAAGACCCAGATCGTG	AATGGCTGATGTGGCTGTGAAGTTCGAGGTTGAGAACGAGATGCAGCTGGAGATCGATAACGCTGATCTGATCCT/ACCTAGGATCAGATCAGCGTTATCGATCTCCAGCTGCATCTCGTTCTCAACCTCGAACTTCACAGCCACATCAGC	-	pL0M-CDS1ns-CaNRC3^L9E,L13E,L17E	Spec	pJK-0-437	General L0M	BsaI-2step	pICSL01005	Contains BsaI;ThermoFisher GeneArt GeneOptimizer codon-optimized for Nicotiana benthamiana	This work	JK	L0M
SlNRC3EEE	-	pJK-B2-582	TTGGTCTCAAGGTATCCAGGGCGAAGTTGAG/TTGGTCTCACGAAAGGCCCAGATCGT	AATGGCTGATGTGGCTGTGAAGTTCGAGCTTGAGAACGAGACCCAGCTGGAGATCGATAACGCTGATCTGATTCT/ACCTAGAATCAGATCAGCGTTATCGATCTCCAGCTGGGTCTCGTTCTCAAGCTCGAACTTCACAGCCACATCAGC	-	pL0M-CDS1ns-SlNRC3^L9E,L13E,L17E	Spec	pJK-0-438	General L0M	BsaI-2step	pICSL01005	Contains BsaI;ThermoFisher GeneArt GeneOptimizer codon-optimized for Nicotiana benthamiana	This work	JK	L0M
mCherry-HA	Figs 4, 6C, S4, S5, S6, S8, S9C, S10	-	-	-	-	pL2M-2x35S::mCherry-6xHA	Kan	pJK-B2-1069	Binary Agro L2M	BsaI	pJK001c_mRFP1, pICH51288, pICH41414, pJK-0-071, pICSL50009A	-	This work	JK	BN-PAGE/Western
CP-GFP	Figs 4, 6C, S4, S5, S6, S8, S9C, S10	-	-	-	-	pL2M-P19-2x35S::PVX^CP4_CP_30-142-EGFP	Kan	pMC-B2-142p-EGFP	Binary Agro L2M	BsaI	pJK268c_mRFP1, pICH51288, pICH41414, pICSL50034	-	Contreras et al., 2022	https://doi.org/10.15252/embj.2022111519	BN-PAGE/Western
GFP	Figs 4, 6C, S4, S5, S6, S8, S9C, S10	-	-	-	-	pL2M-P19//2x35S::EGFP	Kan	pJK-B2-0022p	Binary Agro L2M	BsaI	pJK268c, pICH51288, pICH41414, pJK635	-	Kourelis et al., 2023	https://doi.org/10.1126/science.abn4116	BN-PAGE/Western
Rx-V5	Figs 4, 6C, S4, S5, S6, S8, S9C, S10	-	-	-	-	pL2M-P19-2x35S::Rx-v5	Kan	pMC-B2-185p-V5	Binary Agro L2M	BsaI	pJK268c_mRFP1, pICH51288, pICH41414, pICSL50009A, pCR8-Rx	-	Contreras et al., 2023	https://doi.org/10.1126/sciadv.adg3861	BN-PAGE/Western
HA-SPRYSEC15	Figs 4, 6C, S4, S5, S6, S8, S9C, S10	-	-	-	-	pBIN::4xHA-SS15	Kan	pLD-B2-648	Binary Agro L1M	BsaI	-	-	Derevnina et al., 2021	https://doi.org/10.1371/journal.pbio.3001136	BN-PAGE/Western
